# Evolution of the Growth Hormone Gene Duplication in Passerine Birds

**DOI:** 10.1101/2022.07.29.502092

**Authors:** Shauna A. Rasband, Peri E. Bolton, Qi Fang, Philip L. F. Johnson, Michael J. Braun

## Abstract

Birds of the order Passeriformes represent the most speciose radiation of land vertebrates, yet the cause or causes of their elevated species richness have not been satisfactorily explained. One potential key adaptation is their sole lineage-specific gene, a duplicate copy of growth hormone (GH), present in all major lineages of passerines, but in no other group of birds. Growth hormone genes plausibly influence extreme life history traits that passerines exhibit, including the shortest embryo-to-fledging developmental period of any avian order. To unravel the implications of this GH duplication, we investigated the molecular evolution of the ancestral avian GH gene (GH or GH1) and the novel passerine GH paralog (GH2), using 497 gene sequences extracted from 342 genomes. Passerine GH1 and GH2 are reciprocally monophyletic, consistent with a single duplication event from a microchromosome onto a macrochromosome in a common ancestor of extant passerines. Additional chromosomal rearrangements have changed the syntenic and potential regulatory context of these genes. Both passerine GH1 and GH2 paralogs display substantially higher rates of nonsynonymous codon change than non-passerine avian GH, suggesting positive selection following duplication. A site involved in signal peptide cleavage is under selection in both paralogs. Other sites under positive selection differ between the two paralogs, but many are clustered in one region of a 3D model of the protein. Both paralogs retain key functional features and are actively but differentially expressed in two major passerine suborders. These phenomena suggest that growth hormone genes may be evolving novel adaptive roles in passerine birds.
