## Supplemental Table 7 for "Evolution of the Growth Hormone Gene Duplication in Passerine Birds"

### Sheet: amino_acid_GH_dist
Supplemental Table 7: Amino Acid Sequence Divergence: This table lists passerine species by name and suborder. Amino acid sequence divergence between GH1 and GH2 from each species sampled is shown by both percent identity shared and percent divergence.
Species	Suborder	Identity Shared Between GH1 and GH2	Percent Divergence between GH1 and GH2
Acanthisitta_chloris	Acanthisitta	91.244	8.756
	mean:	91.244	8.756
Certhia_brachydactyla	Oscine	82.488	17.512
Elachura_formosa	Oscine	82.949	17.051
Vidua_macroura	Oscine	82.949	17.051
Certhia_familiaris	Oscine	83.41	16.59
Sinosuthora_webbiana	Oscine	83.41	16.59
Vidua_chalybeata	Oscine	83.41	16.59
Catharus_ustulatus	Oscine	83.871	16.129
Lonchura_striata	Oscine	83.871	16.129
Myiagra_hebetior	Oscine	83.871	16.129
Ptilonorhynchus_violaceus	Oscine	83.871	16.129
Erythrura_gouldiae	Oscine	84.332	15.668
Pachycephala_philippinensis	Oscine	84.332	15.668
Bombycilla_garrulus	Oscine	84.793	15.207
Cettia_cetti	Oscine	84.793	15.207
Chloropsis_hardwickii	Oscine	84.793	15.207
Hylia_prasina	Oscine	84.793	15.207
Pardalotus_punctatus	Oscine	84.793	15.207
Spinus_cucullatus	Oscine	84.793	15.207
Erpornis_zantholeuca	Oscine	85.253	14.747
Hippolais_icterina	Oscine	85.253	14.747
Locustella_ochotensis	Oscine	85.253	14.747
Melospiza_melodia	Oscine	85.253	14.747
Passer_domesticus	Oscine	85.253	14.747
Serinus_canaria	Oscine	85.253	14.747
Sitta_europaea	Oscine	85.253	14.747
Acrocephalus_arundinaceus	Oscine	85.714	14.286
Alaudala_cheelensis	Oscine	85.714	14.286
Chloropsis_cyanopogon	Oscine	85.714	14.286
Dryoscopus_gambensis	Oscine	85.714	14.286
Erythrocercus_mccallii	Oscine	85.714	14.286
Leiothrix_lutea	Oscine	85.714	14.286
Pomatostomus_ruficeps	Oscine	85.714	14.286
Pycnonotus_jocosus	Oscine	85.714	14.286
Setophaga_coronata	Oscine	85.714	14.286
Taeniopygia_guttata	Oscine	85.714	14.286
Vireo_altiloquus	Oscine	85.714	14.286
Callaeas_wilsoni	Oscine	86.175	13.825
Chlorodrepanis_virens	Oscine	86.175	13.825
Cisticola_juncidis	Oscine	86.175	13.825
Climacteris_rufus	Oscine	86.175	13.825
Donacobius_atricapilla	Oscine	86.175	13.825
Emberiza_fucata	Oscine	86.175	13.825
Grantiella_picta	Oscine	86.175	13.825
Hemignathus_wilsoni	Oscine	86.175	13.825
Origma_solitaria	Oscine	86.175	13.825
Poecile_atricapillus	Oscine	86.175	13.825
Pteruthius_melanotis	Oscine	86.175	13.825
Quiscalus_mexicanus	Oscine	86.175	13.825
Rhagologus_leucostigma	Oscine	86.175	13.825
Setophaga_kirtlandii	Oscine	86.175	13.825
Aegithalos_caudatus	Oscine	86.636	13.364
Chaetorhynchus_papuensis	Oscine	86.636	13.364
Cyanistes_caeruleus	Oscine	86.636	13.364
Eulacestoma_nigropectus	Oscine	86.636	13.364
Falcunculus_frontatus	Oscine	86.636	13.364
Gymnorhina_tibicen	Oscine	86.636	13.364
Junco_hyemalis	Oscine	86.636	13.364
Molothrus_ater	Oscine	86.636	13.364
Orthonyx_spaldingii	Oscine	86.636	13.364
Paradisaea_raggiana	Oscine	86.636	13.364
Paradisaea_rubra	Oscine	86.636	13.364
Parus_major	Oscine	86.636	13.364
Phylloscopus_trochilus	Oscine	86.636	13.364
Pomatorhinus_ruficollis	Oscine	86.636	13.364
Promerops_cafer	Oscine	86.636	13.364
Pseudopodoces_humilis	Oscine	86.636	13.364
Rhipidura_dahli	Oscine	86.636	13.364
Rhodinocichla_rosea	Oscine	86.636	13.364
Zosterops_hypoxanthus	Oscine	86.636	13.364
Aleadryas_rufinucha	Oscine	87.097	12.903
Aphelocoma_coerulescens	Oscine	87.097	12.903
Cardinalis_cardinalis	Oscine	87.097	12.903
Cicinnurus_regius	Oscine	87.097	12.903
Corvus_brachyrhynchos	Oscine	87.097	12.903
Corvus_macrorhynchos	Oscine	87.097	12.903
Corvus_moneduloides	Oscine	87.097	12.903
Dasyornis_broadbenti	Oscine	87.097	12.903
Diphyllodes_magnificus	Oscine	87.097	12.903
Erithacus_rubecula	Oscine	87.097	12.903
Geothlypis_trichas	Oscine	87.097	12.903
Illadopsis_cleaveri	Oscine	87.097	12.903
Loxia_curvirostra	Oscine	87.097	12.903
Loxia_leucoptera	Oscine	87.097	12.903
Mohoua_ochrocephala	Oscine	87.097	12.903
Motacilla_alba	Oscine	87.097	12.903
Notiomystis_cincta	Oscine	87.097	12.903
Panurus_biarmicus	Oscine	87.097	12.903
Parotia_lawesii	Oscine	87.097	12.903
Passerina_amoena	Oscine	87.097	12.903
Prunella_himalayana	Oscine	87.097	12.903
Sporophila_hypoxantha	Oscine	87.097	12.903
Sylvia_atricapilla	Oscine	87.097	12.903
Sylvietta_virens	Oscine	87.097	12.903
Anthoscopus_minutus	Oscine	87.558	12.442
Atrichornis_clamosus	Oscine	87.558	12.442
Chaetops_frenatus	Oscine	87.558	12.442
Cinclus_mexicanus	Oscine	87.558	12.442
Daphoenositta_chrysoptera	Oscine	87.558	12.442
Dicrurus_megarhynchus	Oscine	87.558	12.442
Geospiza_fortis	Oscine	87.558	12.442
Hirundo_rustica	Oscine	87.558	12.442
Nesospiza_acunhae	Oscine	87.558	12.442
Nicator_chloris	Oscine	87.558	12.442
Ploceus_nigricollis	Oscine	87.558	12.442
Sylvia_borin	Oscine	87.558	12.442
Tichodroma_muraria	Oscine	87.558	12.442
Zonotrichia_albicollis	Oscine	87.558	12.442
Edolisoma_coerulescens	Oscine	88.018	11.982
Ficedula_albicollis	Oscine	88.018	11.982
Ifrita_kowaldi	Oscine	88.018	11.982
Irena_cyanogastra	Oscine	88.018	11.982
Phainopepla_nitens	Oscine	88.018	11.982
Sterrhoptilus_dennistouni	Oscine	88.018	11.982
Dicaeum_eximium	Oscine	88.073	11.927
Calcarius_ornatus	Oscine	88.479	11.521
Cercotrichas_coryphaeus	Oscine	88.479	11.521
Copsychus_sechellarum	Oscine	88.479	11.521
Oriolus_oriolus	Oscine	88.479	11.521
Saxicola_maurus	Oscine	88.479	11.521
Melanocharis_versteri	Oscine	88.94	11.06
Peucedramus_taeniatus	Oscine	88.94	11.06
Sturnus_vulgaris	Oscine	88.94	11.06
Toxostoma_redivivum	Oscine	88.94	11.06
Leucopsar_rothschildi	Oscine	89.401	10.599
Oenanthe_oenanthe	Oscine	89.401	10.599
Menura_novaehollandiae	Oscine	89.862	10.138
Rhabdornis_inornatus	Oscine	89.862	10.138
	mean:	86.5888	13.4434
Tyrannus_savana	Suboscine	85.714	14.286
Empidonax_traillii	Suboscine	86.175	13.825
Neopelma_chrysocephalum	Suboscine	86.636	13.364
Piprites_chloris	Suboscine	87.156	12.844
Chiroxiphia_lanceolata	Suboscine	87.558	12.442
Cephalopterus_ornatus	Suboscine	88.018	11.982
Corapipo_altera	Suboscine	88.018	11.982
Lepidothrix_coronata	Suboscine	88.479	11.521
Mionectes_macconnelli	Suboscine	88.479	11.521
Tachuris_rubrigastra	Suboscine	88.479	11.521
Manacus_vitellinus	Suboscine	88.94	11.06
Neopipo_cinnamomea	Suboscine	88.94	11.06
Pipra_filicauda	Suboscine	88.94	11.06
Pachyramphus_minor	Suboscine	89.862	10.138
Oxyruncus_cristatus	Suboscine	90.783	9.217
Pitta_sordida	Suboscine	91.244	8.756
Sclerurus_mexicanus	Suboscine	91.244	8.756
Grallaria_varia	Suboscine	91.705	8.295
Smithornis_capensis	Suboscine	91.705	8.295
Sapayoa_aenigma	Suboscine	92.627	7.373
Campylorhamphus_procurvoides	Suboscine	93.088	6.912
Furnarius_figulus	Suboscine	93.088	6.912
Sakesphorus_luctuosus	Suboscine	93.088	6.912
Serilophus_lunatus	Suboscine	94.009	5.991
Calyptomena_viridis	Suboscine	94.931	5.069
		mean:	10.0438

### Sheet: Sheet1
GROUP
Oscine
Oscine
Oscine
Oscine
Oscine
Oscine
Oscine
Oscine
Oscine
Oscine
Oscine
Oscine
Oscine
Oscine
Oscine
Oscine
Oscine
Oscine
Oscine
Oscine
Oscine
Oscine
Oscine
Oscine
Oscine
Oscine
Oscine
Oscine
Oscine
Oscine
Oscine
Oscine
Oscine
Oscine
Oscine
Suboscine
Oscine
Oscine
Oscine
Oscine
Oscine
Oscine
Oscine
Suboscine
Oscine
Oscine
Oscine
Oscine
Oscine
Oscine
Oscine
Oscine
Oscine
Oscine
Oscine
Oscine
Oscine
Oscine
Oscine
Oscine
Suboscine
Oscine
Oscine
Oscine
Oscine
Oscine
Oscine
Oscine
Oscine
Oscine
Oscine
Oscine
Oscine
Oscine
Oscine
Oscine
Oscine
Oscine
Oscine
Oscine
Oscine
Oscine
Oscine
Oscine
Oscine
Oscine
Oscine
Oscine
Oscine
Oscine
Oscine
Oscine
Oscine
Oscine
Oscine
Oscine
Suboscine
Oscine
Oscine
Oscine
Suboscine
Oscine
Oscine
Oscine
Oscine
Oscine
Oscine
Oscine
Oscine
Oscine
Oscine
Oscine
Suboscine
Suboscine
Oscine
Oscine
Oscine
Oscine
Oscine
Oscine
Oscine
Oscine
Oscine
Oscine
Suboscine
Suboscine
Oscine
Oscine
Suboscine
Suboscine
Oscine
Suboscine
Oscine
Suboscine
Oscine
Oscine
Oscine
Oscine
Oscine
Suboscine
Oscine
Suboscine
Suboscine
Suboscine
Suboscine
Suboscine
Suboscine
Suboscine
Suboscine
Suboscine
Suboscine
Suboscine
Suboscine
