## Supplemental Table 8 for "Evolution of the Growth Hormone Gene Duplication in Passerine Birds"

### Sheet: Caption
This is the underlying syntenic data used… [explanation of what is in each tab]

### Sheet: 8A
Supplemental Table 8 - Annotated Genes on Chromosome 27: This table shows the local synteny around GH/GH1 on annotated genomes sampled. Forward with reference to GH is showin as > while reverse is shown as <.
Group	Species	Chromosome	Gene Upstream of GH Gene	Gene Upstream of GH Gene	GH gene	Gene Downstream of GH Gene	Gene Downstream of GH Gene	Gene Downstream of GH Gene	Gene Downstream of GH Gene
Acanthisitta	Acanthisitta chloris	33	>SCN4A	>CD79B	>GH1	[No RDM1]	[no LRR genes]	>PLEKHM1 (4,706,980..4,713,934)	>ARHGAP27 (4,717,506..4,730,590)
Oscine	Ficedula albicollis	27	>SCN4A	>CD79B	>GH1	[No RDM1]	<LRRC37B	>PLEKHM1	>ARHGAP27
Oscine	Corvus moneduloides	26	>SCN4A	>CD79B	>GH1	[No RDM1]	<LRRC37A3-like	>PLEKHM1	>ARHGAP27
Oscine	Cyanistes caeruleus	no assembled chromosomes	>SCN4A	>CD79B	>GH1	[No RDM1]	no gene here	>PLEKHM1	uncharacterized LOC111940060	>ARHGAP27
Oscine	Corvus cornix	27	>SCN4A	>CD79B	>GH1	[No RDM1]	>hypothetical protein, <37A3	>PLEKHM1	>ARHGAP27
Oscine	Parus major	27	>SCN4A	>CD79B	>GH1	[No RDM1]	<uncharacterized protein LOC107215240	>PLEKHM1	>ARHGAP27
Oscine	Serinus canaria	no assembled chromosomes	>SCN4A	>CD79B	>GH1	[No RDM1]	no gene here	>PLEKHM1	>ARHGAP27
Oscine	Sturnus vulgaris	no assembled chromosomes	>SCN4A	>CD79B	>GH1	[No RDM1]	no gene here	>PLEKHM1	>ARHGAP27
Oscine	Taeniopygia guttata	27	>SCN4A	>CD79B	>GH1	[No RDM1]	<uncharacterized protein LOC115490631, <37A3-like, <37A3-like, <uncharacterized protein LOC116806663	>PLEKHM1	>ARHGAP27
Oscine	Motacilla alba alba	27	>SCN4A	>CD79B	>GH1	[No RDM1]	<37B-like, 37B-like	>PLEKHM1	>ARHGAP27
Oscine	Molothrus ater	27	>SCN4A	>CD79B	>GH1	[No RDM1]	<37B-like, <37B-like, <37B-like, >uncharacterized protein LOC118696511	>PLEKHM1	>ARHGAP27
Oscine	Camarhynchus parvulus	27	>SCN4A	>CD79B	>GH1	[No RDM1]	no gene here	>PLEKHM1	>ARHGAP27
Oscine	Geospiza fortis	no assembled chromosomes	>SCN4A	>CD79B	>GH1	[scaffold end]
Oscine	Corvus brachyrhynchos	no assembled chromosomes	>SCN4A	>CD79B	>GH1	[scaffold end]
Oscine	Pseudopodoces humilis	no assembled chromosomes	>SCN4A	>CD79B	>GH1	[scaffold end]
Oscine	Zonotrichia albicollis	no assembled chromosomes	>SCN4A	>CD79B	>GH1	[scaffold end]
Oscine	Lonchura striata	27	>SCN4A	>CD79B	>GH1	[No RDM1]	>olfactory receptor 10C1-like	<histo-blood group ABO system transferase 1
Suboscine	Empidonax traillii	no assembled chromosomes	>SCN4A	>CD79B	>GH1	[No RDM1]	<37A-like	[scaffold end]
Suboscine	Lepidothrix coronata	no assembled chromosomes	>SCN4A	>CD79B	>GH1	[No RDM1]	<LRRC37A3	[scaffold end]
Suboscine	Corapipo altera	no assembled chromosomes	>SCN4A	>CD79B	>GH1	[No RDM1]	<uncharacterized protein LOC113959119	[scaffold end]
Suboscine	Manacus vitellinus	no assembled chromosomes	>SCN4A	>CD79B	>GH1	[No RDM1]	<leucine-rich repeat-containing G-protein coupled receptor 4-like	[scaffold end]
Suboscine	Neopelma chrysocephalum	no assembled chromosomes	>SCN4A	>CD79B	>GH1	[scaffold end]
Suboscine	Pipra filicauda	no assembled chromosomes	>SCN4A	>CD79B	>GH1	[No RDM1]	<37A3-like, <37B-like, <37A3-like, >37A2-like, >37A3-like	>PLEKHM1	>ARHGAP27
Suboscine	Chiroxiphia lanceolata	26	>SCN4A	>CD79B	>GH1	[No RDM1]	<37A3-like, >37A3-like, >37A3-like, >37A3-like	>PLEKHM1	>ARHGAP27
Parrot	Melopsittacus undulatus	17	>SCN4A	>CD79B	>GH			>PLEKHM1	>ARHGAP27
Parrot	Strigops habroptila	19	>SCN4A	>CD79B	>GH	LOC115617774, LOC115617769, LOC115617772, LRRC 37A2-like, LOC115617773, LRRC 37A2-like, RDM1-like	LRRC37A-like	>PLEKHM1	>ARHGAP27
Parrot	Nestor notabilis	no assembled chromosomes	>SCN4A	>CD79B	>GH	[scaffold end]
Non-passerine	Falco peregrinus	no assembled chromosomes	>SCN4A	>CD79B	>GH	>RDM1	>LOC114012581	>PLEKHM1	>ARHGAP27
Non-passerine	Falco cherrug	no assembled chromosomes	>SCN4A	>CD79B	>GH	>RDM1	>LRRC37B	>PLEKHM1	>ARHGAP27
Non-passerine	Falco rusticolus	18	>SCN4A	>CD79B	>GH	>RDM1	>LRRC37B	>PLEKHM1	>ARHGAP27
Non-passerine	Gallus gallus	27	>SCN4A	>CD79B	>GH, <LOC107055278 (overlapping)	>RDM1	>37A3-like	>PLEKHM1	>ARHGAP27
Non-passerine	Phasianus colchicus	no assembled chromosomes	>SCN4A	>CD79B	>GH	>RDM1	>LRRC37B	>PLEKHM1	>ARHGAP27
Non-passerine	Meleagris gallopavo	29	>SCN4A	>CD79B	>GH	[gap]
Non-passerine	Numida meleagris	26	>SCN4A	>CD79B	>GH	>RDM1	>LOC110388437	>PLEKHM1	>ARHGAP27
Non-passerine	Coturnix japonica	27	>SCN4A	>CD79B	>GH	>RDM1	>LRRC37A-like	>PLEKHM1	>ARHGAP27
Non-passerine	Dromaius novaehollandiae	no assembled chromosomes	>SCN4A	>CD79B	>GH	>RDM1	>LRRC37B	>PLEKHM1	>ARHGAP27-like, >ARHGAP27
Non-passerine	Tinamus guttatus	no assembled chromosomes	>SCN4A	>CD79B	>GH	>RDM1	>LRRC37B-like	>PLEKHM1	>ARHGAP27
Non-passerine	Nothoprocta perdicaria	no assembled chromosomes	>SCN4A	>CD79B	>GH	>RDM1		>PLEKHM1	>ARHGAP27
Non-passerine	Apteryx mantelli	no assembled chromosomes	>SCN4A-like	>CD79B-like	>GH	>LOC106486441 (may be merged 37A2-like and RDM1)	>LRRC37B	>PLEKHM1	>ARHGAP27
Non-passerine	Apteryx rowi	no assembled chromosomes	>SCN4A	>CD79B	>GH	>RDM1	>37A2-like	>PLEKHM1	>ARHGAP27
Non-passerine	Struthio camelus	no assembled chromosomes	>SCN4A	>CD79B	>GH	>RDM1	>LOC104150864	>PLEKHM1	>ARHGAP27
Non-passerine	Apaloderma vittatum	no assembled chromosomes	[scaffold end]	>CD79B	>GH	[scaffold end]
Non-passerine	Colius striatus	no assembled chromosomes	[scaffold end]	>CD79B	>GH	[scaffold end]
Non-passerine	Merops nubicus	no assembled chromosomes		[scaffold end]	GH	[scaffold end]
Non-passerine	Leptosomus discolor	no assembled chromosomes	>SCN4A	>CD79B	>GH	[scaffold end]
Non-passerine	Chaetura pelagica	no assembled chromosomes	>SCN4A	>CD79B	>GH	>RDM1	>LRRC37A-like	>PLEKHM1	>ARHGAP27
Non-passerine	Calypte anna	27	>SCN4A	>CD79B	>GH	>RDM1	no gene here	>PLEKHM1	>ARHGAP27
Non-passerine	Antrostomus carolinensis	no assembled chromosomes	[scaffold end]	>CD79B	>GH	[scaffold end]
Non-passerine	Columba livia	no assembled chromosomes	>SCN4A	>CD79B	>GH	>RDM1	no gene here	>PLEKHM1	>ARHGAP27
Non-passerine	Aquila chrysaetos	8	>SCN4A	>CD79B, <LOC115344286	>GH	>RDM1	>LRRC37B	>PLEKHM1	>ARHGAP27
Non-passerine	Haliaeetus albicilla	no assembled chromosomes	SCN4A	CD79B	GH	[scaffold end]
Non-passerine	Haliaeetus leucocephalus	no assembled chromosomes	>SCN4A	>CD79B	>GH	>RDM1	no gene here	>PLEKHM1	>ARHGAP27
Non-passerine	Phalacrocorax carbo	no assembled chromosomes		[scaffold end]	GH	[scaffold end]
Non-passerine	Pelecanus crispus	no assembled chromosomes		[scaffold end]	GH	[scaffold end]
Non-passerine	Nipponia nippon	no assembled chromosomes	>SCN4A	>CD79B	>GH	>RDM1	no gene here	>PLEKHM1	>ARHGAP27
Non-passerine	Phaethon lepturus	no assembled chromosomes	[scaffold end]	>CD79B	>GH	[scaffold end]
Non-passerine	Egretta garzetta	no assembled chromosomes	>SCN4A	>CD79B	>GH	>RDM1	no gene here	>PLEKHM1	>ARHGAP27
Non-passerine	Aptenodytes forsteri	no assembled chromosomes	>SCN4A	>CD79B	>GH	>RDM1	no gene here	>PLEKHM1	>ARHGAP27
Non-passerine	Pygoscelis adeliae	no assembled chromosomes	>SCN4A	>CD79B	>GH	>RDM1	>LRRC37A3	>PLEKHM1	[scaffold end]
Non-passerine	Charadrius vociferus	no assembled chromosomes	>SCN4A	>CD79B	>GH	>RDM1	no gene here	>PLEKHM1	>ARHGAP27
Non-passerine	Calidris pugnax	no assembled chromosomes	>SCN4A	>CD79B	>GH	>RDM1	>LRRC37A-like	>PLEKHM1	>ARHGAP27
Non-passerine	Pterocles gutturalis	no assembled chromosomes	[scaffold end]	>CD79B	>GH	[scaffold end]
Non-passerine	Dryobates/Picoides pubescens	no assembled chromosomes	>SCN4A	>CD79B	>GH/>LOC104308091	>RDM1	no gene here	>PLEKHM1-like	[scaffold end]
Non-passerine	Buceros rhinoceros	no assembled chromosomes		[scaffold end]	GH	[scaffold end]
Non-passerine	Gavia stellata	no assembled chromosomes		[scaffold end]	GH	[scaffold end]
Non-passerine	Mesitornis unicolor	no assembled chromosomes	>SCN4A	>CD79B	>GH	[scaffold end]
Non-passerine	Eurypyga helias	no assembled chromosomes		[scaffold end]	GH	[scaffold end]
Non-passerine	Chlamydotis macqueenii	no assembled chromosomes	>SCN4A	>CD79B	>GH	[scaffold end]
Non-passerine	Balearica regulorum	no assembled chromosomes	>SCN4A	>CD79B	>GH	[scaffold end]
Non-passerine	Cariama cristata	no assembled chromosomes	>SCN4A	>CD79B	>GH	[scaffold end]
Non-passerine	Opisthocomus hoazin	no assembled chromosomes	>SCN4A	>CD79B	>GH	>RDM1	[scaffold end]
Non-passerine	Fulmarus glacialis	no assembled chromosomes	>SCN4A	>CD79B	>GH	[scaffold end]
Non-passerine	Athene cunicularia	no assembled chromosomes	>SCN4A	>CD79B	>GH	>RDM1	>LRRC32A-like	>PLEKHM1	>ARHGAP27
Non-passerine	Tyto alba	no assembled chromosomes	>SCN4A	>CD79B	>GH	>RDM1	>LRRC32A-like	>PLEKHM1	>ARHGAP27
Non-passerine	Cuculus canorus	no assembled chromosomes	>SCN4A	>CD79B	>GH	>RDM1	no gene here	>PLEKHM1	>ARHGAP27
Non-passerine	Tauraco erythrolophus	no assembled chromosomes	>SCN4A	>CD79B	>GH	[scaffold end]

### Sheet: 8B
Supplemental Table 8B: Annotated genes on chromosome 1. Local synteny around GH2 on annotated genomes sampled, and around KLHL35/MAP6 on non-passerine genomes without GH2. Transcriptional orientation with reference to GH is shown as > while reverse is shown as <.
Group	Species	Chromosome	Gene Upstream of GH Gene	Gene Upstream of GH Gene	GH2 Gene	Gene Downstream of GH Gene	Gene Downstream of GH Gene	Gene Downstream of GH Gene	Gene Downstream of GH Gene
Acanthisitta	Acanthisitta chloris	2	>GDPD5: 2725533	>KLHL35: 2717208	>GH2: 2674555	no LRR genes	RDMI: chr 2 2659877 to 2660899	<MAP6: chr 2: 2604279 - 2647942	>MOGAT2: chr 2: 2573789 - 2584392
Oscine	Corvus brachyrhynchos	no assembled chromosomes	<APP	<CYYR1 partial start, partial stop mRNA (gappy area)	>GH2	no gene here	no gene here	<MAP6	>MOGAT2
Oscine	Corvus cornix	1	<APP	<misc_RNA-uncharacterized LOC104686958	>GH2	no gene here	no gene here	<MAP6	>MOGAT2
Oscine	Corvus moneduloides	2	<APP	<LOC116438666, <LOC116438677	>GH2	no gene here	no gene here	<MAP6	>MOGAT2
Oscine	Cyanistes caeruleus	no assembled chromosomes	<APP	no gene here	>GH2	no gene here	no gene here	<MAP6	>MOGAT2
Oscine	Ficedula albicollis	1	<APP	<CYYR1	>GH2	no gene here	no gene here	<MAP6	>MOGAT2
Oscine	Geospiza fortis	no assembled chromosomes	<APP	<CYYR1	>GH2	no gene here	no gene here	<MAP6	>MOGAT2
Oscine	Lonchura striata	1	<APP	no gene here	>GH2	no gene here	no gene here	<MAP6	>MOGAT2
Oscine	Parus major	1	<APP	no gene here	>GH2	no gene here	no gene here	<MAP6	>MOGAT2
Oscine	Pseudopodoces humilis	no assembled chromosomes	<APP	no gene here	>GH2	no gene here	no gene here	<MAP6	>MOGAT2
Oscine	Serinus canaria	no assembled chromosomes	<APP	<CYYR1	>GH2	no gene here	no gene here	<MAP6	>MOGAT2
Oscine	Sturnus vulgaris	no assembled chromosomes		[scaffold end]	>GH2	no gene here	no gene here	<MAP6	>MOGAT2
Oscine	Taeniopygia guttata	1	<APP	no gene here	>GH2	no gene here	no gene here	<MAP6	>MOGAT2
Oscine	Motacilla alba alba	1	<APP	<CYYR1	>GH2	no gene here	no gene here	<MAP6	>MOGAT2
Oscine	Molothrus ater	1	>STIM1	<CYYR1	>GH2	no gene here	no gene here	<MAP6	>MOGAT2
Oscine	Camarhynchus parvulus	1	<APP	<CYYR1	>GH2	no gene here	no gene here	<MAP6	>MOGAT2
Oscine	Catharus ustulatus	2	<APP	<CYYR1	>GH2	no gene here	no gene here	<MAP6	>MOGAT2
Oscine	Zonotrichia albicollis	no assembled chromosomes	<APP	<CYYR1	>GH2	no gene here	no gene here	<MAP6	>MOGAT2
Suboscine	Lepidothrix coronata	no assembled chromosomes	[gap]	KLHL35	[gap]	RDM1	[gap]		MOGAT2
Suboscine	Empidonax traillii	no assembled chromosomes	>GDPD5	>KLHL35	>GH2	<RDM1	<uncharacterized protein LOC114069210 37A3-like	[scaffold end]
Suboscine	Corapipo altera	no assembled chromosomes	>VGLL3	>KLHL35	>GH2	>RDM1	>uncharacterized protein LOC113956744	<MAP6	>MOGAT2
Suboscine	Manacus vitellinus	no assembled chromosomes	>GBE1, >uncharacterized protein LOC115307632	>KLHL35	>GH2 (combined with RDM1)		>uncharacterized protein LOC108640484 37A-like	<MAP6	>MOGAT2
Suboscine	Manacus candei	2	>GBE1 78,684,024	>KLHL35	>GH2, 78,365,490	>RDM1, 78,363,365		<MAP6, 2604279	>MOGAT2, 2573789
Suboscine	Neopelma chrysocephalum	no assembled chromosomes	>GDPD5	>KLHL35	>GH2	>RDM1	>37A-like	<MAP6	>MOGAT2
Suboscine	Pipra filicauda	no assembled chromosomes	[scaffold end]	>KLHL35	>GH2	>RDM1	>uncharacterized protein LOC113986278 37A3-like	<MAP6	>MOGAT2
Suboscine	Chiroxiphia lanceolata	2	>VGLL3	>KLHL35	>GH2	>RDM1	>uncharacterized protein LOC116782861 37A-like	<MAP6	>MOGAT2
Parrot	Melopsittacus undulatus	2	>GDPD5	>KLHL35	no gene here	no gene here	no gene here	<MAP6	>MOGAT2
Parrot	Strigops habroptila	2	>GDPD5	>KLHL35	no gene here	no gene here	no gene here	MAP6	MOGAT2
Parrot	Nestor notabilis	no assembled chromosomes	[scaffold end]	>KLHL35	no gene here	no gene here	no gene here	MAP6	[scaffold end]
Non-passerine	Falco perigrinus	no assembled chromosomes	>GDPD5	>KLHL35	no gene here	no gene here	no gene here	MAP6*	MOGAT2*
Non-passerine	Falco cherrug	no assembled chromosomes	>GDPD5	>KLHL35	no gene here	no gene here	no gene here	MAP6*	MOGAT2*
Non-passerine	Falco rusticolus	2	>GDPD5	>KLHL35	no gene here	no gene here	no gene here	MAP6 and MOGAT2 are 1 million basepairs away on chr 2
Non-passerine	Phasianus colchicus	no assembled chromosomes	>GDPD5	>KLHL35	no gene here	no gene here	no gene here	MAP6	MOGAT2
Non-passerine	Gallus gallus	1	>GDPD5	>KLHL35	no gene here	no gene here	no gene here	MAP6	MOGAT2
Non-passerine	Meleagris gallopavo	1	>GDPD5	>KLHL35	no gene here	no gene here	no gene here	MAP6	MOGAT2
Non-passerine	Numida meleagris	1	>GDPD5	>KLHL35	no gene here	no gene here	no gene here	MAP6	MOGAT2
Non-passerine	Coturnix japonica	1	>GDPD5	>KLHL35	no gene here	no gene here	no gene here	MAP6	MOGAT2
Non-passerine	Dromaius novaehollandiae	no assembled chromosomes	>GDPD5	>KLHL35	no gene here	no gene here	no gene here	MAP6	MOGAT2
Non-passerine	Tinamus guttatus	no assembled chromosomes	>GDPD5	>KLHL35	no gene here	no gene here	no gene here	MAP6	[scaffold end]
Non-passerine	Nothoprocta perdicaria	no assembled chromosomes	>GDPD5	>KLHL35	no gene here	no gene here	no gene here	MAP6	MOGAT2
Non-passerine	Apteryx mantelli	no assembled chromosomes	>GDPD5-like	>KLHL35	[scaffold end]
Non-passerine	Apteryx rowi	no assembled chromosomes	>GDPD5	>KLHL35	[scaffold end]
Non-passerine	Struthio camelus	no assembled chromosomes	>GDPD5	>KLHL35				MAP6	MOGAT2
Non-passerine	Apaloderma vittatum	no assembled chromosomes	[scaffold end]	KLHL35	[scaffold end]
Non-passerine	Colius striatus	no assembled chromosomes	[not annotated]	[not annotated]			[scaffold end]	MAP6	[scaffold end]
Non-passerine	Merops nubicus	no assembled chromosomes	>GDPD5	KLHL35	[scaffold end]
Non-passerine	Leptosomus discolor	no assembled chromosomes	[scaffold end]	KLHL35	[scaffold end]
Non-passerine	Chaetura pelagica	no assembled chromosomes	>GDPD5	KLHL35				MAP6	MOGAT2
Non-passerine	Calypte anna	chr. 1	>GDPD5	KLHL35				MAP6	MOGAT2
Non-passerine	Antrostomus carolinensis	no assembled chromosomes	[scaffold end]	KLHL35	[scaffold end]
Non-passerine	Columba livia	no assembled chromosomes	>GDPD5	KLHL35				MAP6	MOGAT2
Non-passerine	Aquila chrysaetos	chr. 19	>GDPD5	>KLHL35				<MAP6	>MOGAT2
Non-passerine	Haliaeetus albicilla	no assembled chromosomes	[scaffold end]	>KLHL35				<MAP6	[scaffold end]
Non-passerine	Haliaeetus leucocephalus	no assembled chromosomes	>GDPD5	>KLHL35				<MAP6	>MOGAT2
Non-passerine	Phalacrocorax carbo	no assembled chromosomes	[scaffold end]	KLHL35	[scaffold end]
Non-passerine	Pelecanus crispus	no assembled chromosomes	>GDPD5	>KLHL35				<MAP6	[scaffold end]
Non-passerine	Nipponia nippon	no assembled chromosomes	>GDPD5	>KLHL35				<MAP6	>MOGAT2
Non-passerine	Phaethon lepturus	no assembled chromosomes	[scaffold end]	KLHL35	[scaffold end]
Non-passerine	Egretta garzetta	no assembled chromosomes	>GDPD5	>KLHL35	[scaffold end]
Non-passerine	Aptenodytes forsteri	no assembled chromosomes	>GDPD5	>KLHL35				<MAP6	>MOGAT2
Non-passerine	Pygoscelis adeliae	no assembled chromosomes	>GDPD5	>KLHL35				<MAP6	>MOGAT2
Non-passerine	Charadrius vociferus	no assembled chromosomes	>GDPD5	>KLHL35				<MAP6	>MOGAT2
Non-passerine	Calidris pugnax	no assembled chromosomes	>GDPD5	>KLHL35				<MAP6	>MOGAT2
Non-passerine	Pterocles gutturalis	no assembled chromosomes	>GDPD5	>KLHL35	[scaffold end]
Non-passerine	Dryobates/Picoides pubescens	no assembled chromosomes	>GDPD5	>KLHL35				<MAP6	>MOGAT2
Non-passerine	Buceros rhinoceros	no assembled chromosomes	[scaffold end]	KLHL35	[scaffold end]
Non-passerine	Gavia stellata	no assembled chromosomes	>GDPD5	>KLHL35	[scaffold end]
Non-passerine	Mesitornis unicolor	no assembled chromosomes	[scaffold end]	KLHL35	[scaffold end]
Non-passerine	Eurypyga helias	no assembled chromosomes	>GDPD5	>KLHL35	[scaffold end]
Non-passerine	Chlamydotis macqueenii	no assembled chromosomes	GDPD5	[scaffold end]
Non-passerine	Balearica regulorum	no assembled chromosomes	[scaffold end]	KLHL35	[scaffold end]
Non-passerine	Cariama cristata	no assembled chromosomes	[not annotated]	[not annotated]
Non-passerine	Opisthocomus hoazin	no assembled chromosomes	>GDPD5	>KLHL35				<MAP6	[scaffold end]
Non-passerine	Fulmarus glacialis	no assembled chromosomes	>GDPD5	>KLHL35	[scaffold end]
Non-passerine	Athene cunicularia	no assembled chromosomes	>GDPD5	>KLHL35				<MAP6	>MOGAT2
Non-passerine	Tyto alba	no assembled chromosomes	>GDPD5	>KLHL35				<MAP6	>MOGAT2
Non-passerine	Cuculus canorus	no assembled chromosomes	>GDPD5	>KLHL35				<MAP6	>MOGAT2
Non-passerine	Tauraco erythrolophus	no assembled chromosomes	[scaffold end]	KLHL35	[scaffold end]

### Sheet: 8C
Supplemental Table 8C: Informative genomes chromosome 27. Summary of genomes sampled that were informative for the location of each gene in the GH/GH1 synteny block.
SCN4A universally present
CD79B universally present
GH universally present
LRR present/absent in "other avian", present/absent in "parrot", absent in Acanthisitta, present in Suboscine (but variable #), present/absent in oscine
Other Avian with 1 LRR	Other Avian with 0 LRR	Parrot with 4 LRR	Parrot with 0 LRR	Acanthisitta with 0 LRR	Suboscine with 4 LRR	Suboscine with 5 LRR	Oscine with 0 LRR	Oscine with 1 LRR	Oscine with 2 LRR	Oscine with 4 LRR
Gallus gallus	Calypte anna	Strigops habroptila	Melopsittacus undulatus	Acanthisitta chloris	Chiroxiphia lanceolata	Pipra filicauda	Serinus canaria	Ficedula albicollis	Corvus cornix	Molothrus ater
Falco peregrinus	Haliaeetus leucocephalus	n=1	n=1	n=1	n=1	n=1	Sturnus vulgaris	Corvus moneduloides	Motacilla alba alba	n=1
Falco cherrug	Nipponia nippon						Camarhynchus parvulus	Parus major	n=2
Falco rusticolus	Egretta garzetta						Lonchura striata	n=3
Phasianus colchicus	Aptenodytes forsteri						Cyanistes caeruleus* has unknown gene here that appears to not be LRR
Numida meleagris	Charadrius vociferus						n=5
Coturnix japonica	Dryobates pubescens
Dromaius novaehollandiae	Cuculus canorus
Tinamus guttatus	n=8
Nothoprocta perdicaria
Apteryx mantelli
Apteryx rowi
Struthio camelus
Chaetura pelagica
Aquila chrysaetos
Pygoscelis adeliae
Calidris pugnax
Athene cunicularia
Tyto alba
n=19
RDM1 universally present in "other avian", present/absent in "parrot", universally absent in Acanthisitta, universally absent in Suboscine, universally absent in Oscine
Other Avian with 1 RDM1	Parrot with 4 RDM1	Parrot with 0 RDM1	Acanthisitta 0 RDM1	Suboscine with 0 RDM1	Oscine with 0 RDM1
Gallus gallus	Strigops habroptila	Melopsittacus undulatus	Acanthisitta chloris	Chiroxiphia lanceolata	Serinus canara
Falco peregrinus	n=1	n=1	n=1	Pipra filicauda	Sturnus vulgaris
Falco cherrug				Empidonax traillii	Camarhynchus parvulus
Falco rusticolus				Lepidothrix coronata	Cyanistes caeruleus
Phasianus colchicus				Corapipo altera	Ficedula albicollis
Numida meleagris				Manacus vitellinus	Corvus moneduloides
Coturnix japonica				Manacus candei	Parus major
Dromaius novaehollandiae				n=7	Corvus cornix
Tinamus guttatus					Motacilla alba alba
Nothoprocta perdicaria					Molothrus ater
Apteryx mantelli					Lonchura striata
Apteryx rowi					n=11
Struthio camelus
Chaetura pelagica
Aquila chrysaetos
Pygoscelis adeliae
Calidris pugnax
Athene cunicularia
Calypte anna
Haliaeetus leucocephalus
Nipponia nippon
Egretta garzetta
Aptenodytes forsteri
Charadrius vociferus
Dryobates pubescens
Cuculus canorus
Tyto alba
n=27
PLEKHM1 universally present except Lonchura striata
ARHGAP27 universally present except Lonchura striata

### Sheet: 8D
Supplemental Table 8D: Informative genomes chromosome 1. Summary of genomes sampled that were informative for the location of each gene in the GH2 synteny block.
MOGAT 2 universally present
MAP6 universally present
0 LRR in "other avian", "parrot", "acanthisitta", "oscine", 1 LRR in "oscine"
Other Avian with 0 LRR	Parrot with 0 LRR	Acanthisitta with 0 LRR	Suboscine with 1 LRR	Oscine with 0 LRR
Gallus gallus	Melopsittacus undulatus	Acanthisitta chloris	Neopelma chrysocephalum	Corvus moneduloides
Falco peregrinus	Strigops habroptila	n=1	Chiroxiphia lanceolata	Corvus cornix
Falco cherrug	Nestor notabilis		Corapipo altera	Ficedula albicollis
Falco rusticolus	n=3		Manacus vitellinus	Serinus canaria
Phasianus colchicus			Manacus candei	Motacilla alba alba
Meleagris gallopavo			n=5	Camarhynchus parvulus
Numida meleagris				Geospiza fortis
Coturnix japonica				n=7
Dromaius novaehollandiae
Tinamus guttatus
Nothoprocta perdicaria
Struthio camelus
Chaetura pelagica
Calypte anna
Columba livia
Aquila chrysaetos
Haliaeetus albicilla
Haliaeetus leucocephalus
Pelecanus crispus
Nipponia nippon
Aptenodytes forsteri
Pygoscelis adeliae
Charadrius vociferus
Calidris pugnax
Dryobates pubescens
Opisthocomus hoazin
Athene cunicularia
Cuculus canorus
Tyto alba
N=29
0 RDM1 in "other avian", "parrot", "oscine"; 1 RDM1 "acanthisitta", "suboscine"
Other Avian with 0 RDM1	Parrot with 0 RDM1	Acanthisitta with 1 RDM1	Suboscine with 1 RDM1	Oscine with 0 RDM1
Gallus gallus	Melopsittacus undulatus	Acanthisitta chloris	Neopelma chrysocephalum	Corvus moneduloides
Falco peregrinus	Strigops habroptila	n=1	Chiroxiphia lanceolata	Corvus cornix
Falco cherrug	Nestor notabilis		Corapipo altera	Ficedula albicollis
Falco rusticolus	n=3		Manacus vitellinus	Serinus canaria
Phasianus colchicus			Manacus candei	Motacilla alba alba
Meleagris gallopavo			Empidonax traillii	Camarhynchus parvulus
Numida meleagris			n=6	Geospiza fortis
Coturnix japonica				Lonchura striata
Dromaius novaehollandiae				Pseudopodoces humilis
Tinamus guttatus				Taeniopygia guttata
Nothoprocta perdicaria				Parus major
Struthio camelus				Cyanistes caeruleus
Chaetura pelagica				n=12
Calypte anna
Columba livia
Aquila chrysaetos
Haliaeetus albicilla
Haliaeetus leucocephalus
Pelecanus crispus
Nipponia nippon
Aptenodytes forsteri
Pygoscelis adeliae
Charadrius vociferus
Calidris pugnax
Dryobates pubescens
Opisthocomus hoazin
Athene cunicularia
Cuculus canorus
Tyto alba
n=29
0 GH2 in "other avian", "parrot"; 1 GH2 "acanthisitta", "suboscine", "oscine"
Other Avian with 0 GH2	Parrot with 0 GH2	Acanthisitta with 1 GH2	Suboscine with 1 GH2	Oscine with 1 GH2
Gallus gallus	Melopsittacus undulatus	Acanthisitta chloris	Neopelma chrysocephalum	Corvus moneduloides
Falco peregrinus	Strigops habroptila	n=1	Chiroxiphia lanceolata	Corvus cornix
Falco cherrug	Nestor notabilis		Corapipo altera	Ficedula albicollis
Falco rusticolus	n=3		Manacus vitellinus	Serinus canaria
Phasianus colchicus			Manacus candei	Motacilla alba alba
Meleagris gallopavo			Empidonax traillii	Camarhynchus parvulus
Numida meleagris			n=6	Geospiza fortis
Coturnix japonica				Lonchura striata
Dromaius novaehollandiae				Pseudopodoces humilis
Tinamus guttatus				Taeniopygia guttata
Nothoprocta perdicaria				Parus major
Struthio camelus				Cyanistes caeruleus
Chaetura pelagica				n=12
Calypte anna
Columba livia
Aquila chrysaetos
Haliaeetus albicilla
Haliaeetus leucocephalus
Pelecanus crispus
Nipponia nippon
Aptenodytes forsteri
Pygoscelis adeliae
Charadrius vociferus
Calidris pugnax
Dryobates pubescens
Opisthocomus hoazin
Athene cunicularia
Cuculus canorus
Tyto alba
n=29
1 KLHL35 in "other avian", "parrot", "acanthisitta", "suboscine", 0 KLHL35 in "oscine"
Other Avian with 1 KLHL35	Parrot with 1 KLHL35	Acanthisitta with 1 KLHL35	Suboscine with 1 KLHL35	Oscine with 0 KLHL35
Gallus gallus	Melopsittacus undulatus	Acanthisitta chloris	Neopelma chrysocephalum	Corvus moneduloides
Falco perigrinus	Strigops habroptila	n=1	Chiroxiphia lanceolata	Corvus cornix
Falco cherrug	Nestor notabilis		Corapipo altera	Ficedula albicollis
Falco rusticolus	n=3		Manacus vitellinus	Serinus canaria
Phasianus colchicus			Manacus candei	Motacilla alba alba
Meleagris gallopavo			Empidonax traillii	Camarhynchus parvulus
Numida meleagris			n=6	Geospiza fortis
Coturnix japonica				Lonchura striata
Dromaius novaehollandiae				Pseudopodoces humilis
Tinamus guttatus				Taeniopygia guttata
Nothoprocta perdicaria				Parus major
Apteryx mantelli				Cyanistes caeruleus
Apteryx rowi				n=12
Struthio camelus
Merops nubicus
Chaetura pelagica
Calypte anna
Columba livia
Aquila chrysaetos
Haliaeetus albicilla
Haliaeetus leucocephalus
Pelecanus crispus
Nipponia nippon
Egretta garzetta
Aptenodytes forsteri
Pygoscelis adeliae
Charadrius vociferus
Calidris pugnax
Pterocles gutturalis
Dryobates pubescens
Eurypyga helias
Opisthocomus hoazin
Fulmarus glacialis
Athene cunicularia
Cuculus canorus
Tyto alba
n=36
1 GDPD5 in "other avian", "parrot", "acanthisitta", 0-1 GDPD5 in "suboscine", 0 GDPD5 in oscine
Other Avian with 1 GDPD5 here	Parrot with 1 GDPD5 here	Acanthisitta with 1 GDPD5 here	Suboscine with 1 GDPD5 here	Suboscine with 1 VGLL3 here	Suboscine with 1 GBE1 here	Oscine with CYYR1, then APP here	Oscine with 0 CYYR1, 1 APP here
Gallus gallus	Melopsittacus undulatus	Acanthisitta chloris	Neopelma chrysocephalum	Chiroxiphia lanceolata	Manacus vitellinus	Corvus moneduloides* Corvus moneduloides chas an uncharacterized gene annotated between CYYR1 and GH2.	Lonchura striata
Falco perigrinus	Strigops habroptila	n=1	Empidonax traillii	Corapipo altera	Manacus candei	Ficedula albicollis	Pseudopodoces humilis
Falco cherrug	n=2		n=2	n=2	n=2	Corvus cornix	Taeniopygia guttata
Falco rusticolus						Serinus canaria	Parus major
Phasianus colchicus						Motacilla alba alba	Cyanistes caeruleus
Meleagris gallopavo						Camarhynchus parvulus	n=5
Numida meleagris						Geospiza fortis
Coturnix japonica						n=7
Dromaius novaehollandiae
Tinamus guttatus
Nothoprocta perdicaria
Apteryx mantelli
Apteryx rowi
Struthio camelus
Merops nubicus
Chaetura pelagica
Calypte anna
Columba livia
Aquila chrysaetos
Haliaeetus leucocephalus
Pelecanus crispus
Nipponia nippon
Egretta garzetta
Aptenodytes forsteri
Pygoscelis adeliae
Charadrius vociferus
Calidris pugnax
Pterocles gutturalis
Dryobates pubescens
Gavia stellata
Eurypyga helias
Chlamydotis macqueenii
Opisthocomus hoazin
Fulmarus glacialis
Athene cunicularia
Cuculus canorus
Tyto alba
n=37
