## Supplemental Table 2 for "Evolution of the Growth Hormone Gene Duplication in Passerine Birds"

### Sheet: Sheet1
Supplemental Table 2: Coding sequence indels. All GH paralogs in our dataset that deviate from the 217 amino acid avian consensus sequence length are listed. The "Paralog" column contains the paralog (GH = non-passerine; GH1 = passerine ortholog to GH; there are no GH2 sequences that deviate from amino acid length 217. The total length of the growth hormone precursor protein is listed under "AA L…
Order	Species	Paralog	AA Length	AA Inserted	AA Deleted
Anseriformes	Cairina_moschata	GH	216		77
Anseriformes	Anas_platyrhynchos	GH	216		77
Anseriformes	Anas_zonorhyncha	GH	216		77
Anseriformes	Cygnus_olor	GH	216		77
Anseriformes	Anser_brachyrhynchos	GH	216		77
Anseriformes	Anser_cygnoides	GH	216		77
Anseriformes	Aythya_fuligula	GH	216		77
Anseriformes	Asarcornis_scutulata	GH	216		77
Galliformes	Numida_meleagris	GH	218	25
Galliformes	Gallus_gallus	GH	216	25	20-21
Galliformes	Coturnix_japonica	GH	216	25	20-21
Galliformes	Meleagris_gallopavo	GH	216	25	20-21
Galliformes	Chryosolophus_pictus	GH	216	25	20-21
Galliformes	Phasianus_colchicus	GH	216	25	20-21
Cuculiformes	Centropus_unirufus	GH	216		77
Cuculiformes	Cuculus_canorus	GH	215		77, 88
Cuculiformes	Crotophaga_sulcirostris	GH	216		77
Cuculiformes	Geococcyx_californianus	GH	216		77
Piciformes	Picoides_pubescens	GH	216		220
Columbiformes	Patagioenas_gigas	GH	216		77
Columbiformes	Columba_livia	GH	216		77
Columbiformes	Streptopelia_turtur	GH	216		77
Columbiformes	Alopecoenas_beccarii	GH	216		77
Columbiformes	Caloenas_nicobarica	GH	216		77
Trogoniformes	Apaloderma_vittatum	GH	216		72
Trogoniformes	Trogon_melanurus	GH	216		72
Apodiformes	Hemiprocne_comata	GH	216		77
Apodiformes	Chaetura_pelagica	GH	216		77
Procellariiformes	Pelecanoides_urinatrix	GH	216		77
Passeriformes	Dicaeum_eximum_1	GH1	218	181
Passeriformes	Myiagra_hebetior_1	GH1	214		154-156
Passeriformes	Piprites_chloris_1	GH1	218	162
