## Supplemental Table 3 for "Evolution of the Growth Hormone Gene Duplication in Passerine Birds"

### Sheet: Sheet1
Supplemental Table 3: Signal peptide predictions for each GH paralog. The predictions consist of the length of the signal peptide (also the amino acid on the N-side of the cleavage site). Probabilities of the cleavage site occurring here are given, unless no signal peptide was predicted in the protein (P < 0.5 there is a signal peptide present).
Order	Group	Locus	Paralog	Length of Predicted Signal Peptide/Cleavage Site	Probability of Cleavage Site Location Being Here	Probability this Protein Does Not Contain a Signal Peptide	Probability this Protein Does Contain a Signal Peptide
Passeriformes	Acanthisitti	GH1	Acanthisitta_chloris_1	NA	NA	0.6667	0.3333
Passeriformes	Acanthisitti	GH2	Acanthisitta_chloris_2	27	0.959967	0.0002	0.9998
Accipitriformes	Non-passerine	GH	Accipiter_nisus	27	0.928149	0.0002	0.9998
Passeriformes	Passeri	GH1	Acrocephalus_arundinaceus_1	27	0.976465	0.0002	0.9998
Passeriformes	Passeri	GH2	Acrocephalus_arundinaceus_2	NA	NA	0.6667	0.3333
Passeriformes	Passeri	GH1	Aegithalos_caudatus_1	27	0.975933	0.0002	0.9998
Passeriformes	Passeri	GH2	Aegithalos_caudatus_2	27	0.487126	0.3371	0.6629
Aegotheliformes	Non-passerine	GH	Aegotheles_bennettii	27	0.921837	0.0002	0.9998
Psittaciformes	Non-passerine	GH	Agapornis_roseicollis	27	0.936948	0.0002	0.9998
Passeriformes	Passeri	GH1	Agelaius_phoeniceus_1	26	0.978121	0.0002	0.9998
Passeriformes	Passeri	GH2	Agelaius_phoeniceus_2	27	0.975673	0.0002	0.9998
Passeriformes	Passeri	GH1	Alaudala_cheelensis_1	27	0.976782	0.0002	0.9998
Passeriformes	Passeri	GH2	Alaudala_cheelensis_2	NA	NA	0.5135	0.4864
Charadriiformes	Non-passerine	GH	Alca_torda	27	0.928149	0.0002	0.9998
Passeriformes	Passeri	GH1	Aleadryas_rufinucha_1	27	0.97652	0.0002	0.9998
Passeriformes	Passeri	GH2	Aleadryas_rufinucha_2	NA	NA	0.6667	0.3333
Galliformes	Non-passerine	GH	Alectura_lathami	27	0.695786	0.0002	0.9998
Columbiformes	Non-passerine	GH	Alopecoenas_beccarii	27	0.85882	0.0002	0.9998
Psittaciformes	Non-passerine	GH	Amazona_collaria	27	0.923287	0.0002	0.9998
Psittaciformes	Non-passerine	GH	Amazona_guildingii	27	0.936948	0.0002	0.9998
Anseriformes	Non-passerine	GH	Anas_platyrhynchos	27	0.959459	0.0002	0.9998
Anseriformes	Non-passerine	GH	Anas_zonorhyncha	27	0.959459	0.0002	0.9998
Suliformes	Non-passerine	GH	Anhinga_anhinga	27	0.915912	0.0002	0.9998
Suliformes	Non-passerine	GH	Anhinga_rufa	27	0.915912	0.0002	0.9998
Anseriformes	Non-passerine	GH	Anser_brachyrhynchus	27	0.811629	0.1668	0.8332
Anseriformes	Non-passerine	GH	Anser_cygnoides	27	0.811629	0.1668	0.8332
Anseriformes	Non-passerine	GH	Anseranas_semipalmata	27	0.951317	0.0002	0.9998
Passeriformes	Passeri	GH1	Anthoscopus_minutus_1	27	0.975688	0.0002	0.9998
Passeriformes	Passeri	GH2	Anthoscopus_minutus_2	NA	NA	0.6667	0.3332
Caprimulgiformes	Non-passerine	GH	Antrostomus_carolinensis	27	0.928149	0.0002	0.9998
Trogoniformes	Non-passerine	GH	Apaloderma_vittatum	27	0.942307	0.0002	0.9998
Passeriformes	Passeri	GH1	Aphelocoma_coerulescens_1	27	0.976465	0.0002	0.9998
Passeriformes	Passeri	GH2	Aphelocoma_coerulescens_2	NA	NA	0.6662	0.3337
Sphenisciformes	Non-passerine	GH	Aptenodytes_forsteri	27	0.920633	0.0002	0.9998
Apterygiformes	Non-passerine	GH	Apteryx_australis	27	0.759258	0.1616	0.8384
Apterygiformes	Non-passerine	GH	Apteryx_haastii	27	0.759258	0.1616	0.8384
Apterygiformes	Non-passerine	GH	Apteryx_owenii	27	0.759258	0.1616	0.8384
Apterygiformes	Non-passerine	GH	Apteryx_rowi	27	0.759258	0.1616	0.8384
Accipitriformes	Non-passerine	GH	Aquila_chrysaetos	27	0.928149	0.0002	0.9998
Gruiformes	Non-passerine	GH	Aramus_guarauna	27	0.928149	0.0002	0.9998
Otidiformes	Non-passerine	GH	Ardeotis_kori	27	0.96106	0.0002	0.9998
Charadriiformes	Non-passerine	GH	Arenaria_interpres	27	0.917475	0.0002	0.9998
Anseriformes	Non-passerine	GH	Asarcornis_scutulata	27	0.955054	0.0002	0.9998
Passeriformes	Passeri	GH1	Atrichornis_clamosus_1	27	0.967943	0.0002	0.9998
Passeriformes	Passeri	GH2	Atrichornis_clamosus_2	27	0.694254	0.167	0.833
Anseriformes	Non-passerine	GH	Aythya_fuligula	27	0.955054	0.0002	0.9998
Pelecaniformes	Non-passerine	GH	Balaeniceps_rex	27	0.928149	0.0002	0.9998
Gruiformes	Non-passerine	GH	Balearica_regulorum	27	0.928149	0.0002	0.9998
Coraciiformes	Non-passerine	GH	Baryphthengus_martii	27	0.91681	0.0002	0.9998
Passeriformes	Passeri	GH1	Bombycilla_garrulus_1	27	0.719404	0.0009	0.9991
Passeriformes	Passeri	GH2	Bombycilla_garrulus_2	27	0.80327	0.1668	0.8332
Passeriformes	Passeri	GH2	Brachypodius_atriceps_2	NA	NA	0.6667	0.3333
Coraciiformes	Non-passerine	GH	Brachypteracias_leptosomus	27	0.911106	0.0002	0.9998
Piciformes	Non-passerine	GH	Bucco_capensis	27	0.590996	0.3504	0.6496
Bucerotiformes	Non-passerine	GH	Bucorvus_abyssinicus	27	0.944783	0.0002	0.9997
Passeriformes	Passeri	GH2	Buphagus_erythrorhynchus_2	27	0.80327	0.1668	0.8332
Charadriiformes	Non-passerine	GH	Burhinus_bistriatus	27	0.931713	0.0002	0.9998
Anseriformes	Non-passerine	GH	Cairina_moschata	27	0.959303	0.0002	0.9998
Passeriformes	Passeri	GH1	Calcarius_ornatus_1	26	0.978252	0.0002	0.9998
Passeriformes	Passeri	GH2	Calcarius_ornatus_2	27	0.966205	0.0002	0.9998
Charadriiformes	Non-passerine	GH	Calidris_pugnax	27	0.917475	0.0002	0.9998
Charadriiformes	Non-passerine	GH	Calidris_pygmaea	27	0.917475	0.0002	0.9998
Passeriformes	Passeri	GH1	Callaeas_wilsoni_1	27	0.976465	0.0002	0.9998
Passeriformes	Passeri	GH2	Callaeas_wilsoni_2	NA	NA	0.6667	0.3333
Columbiformes	Non-passerine	GH	Caloenas_nicobarica	27	0.946352	0.0002	0.9998
Procellariiformes	Non-passerine	GH	Calonectris_borealis	27	0.761451	0.1669	0.8331
Apodiformes	Non-passerine	GH	Calypte_anna	27	0.942889	0.0002	0.9998
Passeriformes	Tyranni	GH1	Calyptomena_viridis_1	27	0.80301	0.167	0.833
Passeriformes	Tyranni	GH2	Calyptomena_viridis_2	27	0.703464	0.1686	0.8313
Passeriformes	Tyranni	GH1	Campylorhamphus_procurvoides_1	27	0.80873	0.1668	0.8331
Passeriformes	Tyranni	GH2	Campylorhamphus_procurvoides_2	27	0.797062	0.1669	0.8331
Passeriformes	Passeri	GH1	Cardinalis_cardinalis_1	26	0.649497	0.3334	0.6665
Passeriformes	Passeri	GH2	Cardinalis_cardinalis_2	27	0.973245	0.0002	0.9998
Casuariiformes	Non-passerine	GH	Casuarius_casuarius	27	0.759258	0.1616	0.8384
Passeriformes	Passeri	GH2	Catharus_fuscescens_2	27	0.967838	0.0002	0.9998
Passeriformes	Passeri	GH1	Catharus_ustulatus_1	27	0.976465	0.0002	0.9998
Passeriformes	Passeri	GH2	Catharus_ustulatus_2	27	0.969504	0.0002	0.9998
Cuculiformes	Non-passerine	GH	Centropus_unirufus	27	0.950365	0.0002	0.9998
Passeriformes	Tyranni	GH1	Cephalopterus_ornatus_1	27	0.796700	0.167	0.833
Passeriformes	Tyranni	GH2	Cephalopterus_ornatus_2	27	0.97624	0.0002	0.9998
Charadriiformes	Non-passerine	GH	Cepphus_grylle	27	0.928149	0.0002	0.9998
Passeriformes	Passeri	GH1	Cercotrichas_coryphaeus_1	27	0.976465	0.0002	0.9998
Passeriformes	Passeri	GH2	Cercotrichas_coryphaeus_2	27	0.974051	0.0002	0.9998
Passeriformes	Passeri	GH1	Certhia_brachydactyla_1	27	0.974835	0.0002	0.9998
Passeriformes	Passeri	GH2	Certhia_brachydactyla_2	27	0.394616	0.0002	0.9998
Passeriformes	Passeri	GH1	Certhia_familiaris_1	27	0.974835	0.0002	0.9998
Passeriformes	Passeri	GH2	Certhia_familiaris_2	27	0.394616	0.0002	0.9998
Passeriformes	Passeri	GH1	Cettia_cetti_1	27	0.97245	0.0002	0.9998
Passeriformes	Passeri	GH2	Cettia_cetti_2	NA	NA	0.6667	0.3333
Passeriformes	Passeri	GH1	Chaetops_frenatus_1	NA	NA	0.8334	0.1666
Passeriformes	Passeri	GH2	Chaetops_frenatus_2	NA	NA	0.6662	0.3337
Passeriformes	Passeri	GH1	Chaetorhynchus_papuensis_1	26	0.977605	0.0002	0.9998
Passeriformes	Passeri	GH2	Chaetorhynchus_papuensis_2	NA	NA	0.6432	0.3568
Apodiformes	Non-passerine	GH	Chaetura_pelagica	27	0.912373	0.0002	0.9998
Charadriiformes	Non-passerine	GH	Charadrius_alexandrinus	27	0.928149	0.0002	0.9998
Charadriiformes	Non-passerine	GH	Charadrius_vociferus	27	0.821929	0.047	0.953
Anseriformes	Non-passerine	GH	Chauna_torquata	27	0.904539	0.0002	0.9998
Charadriiformes	Non-passerine	GH	Chionis_minor	27	0.928149	0.0002	0.9998
Passeriformes	Tyranni	GH1	Chiroxiphia_lanceolata_1	27	0.683595	0.1681	0.8318
Passeriformes	Tyranni	GH2	Chiroxiphia_lanceolata_2	27	0.553073	0.3951	0.6049
Otidiformes	Non-passerine	GH	Chlamydotis_macqueenii	27	0.891612	0.0002	0.9998
Passeriformes	Passeri	GH1	Chlorodrepanis_virens_1	26	0.978252	0.0002	0.9998
Passeriformes	Passeri	GH2	Chlorodrepanis_virens_2	27	0.975623	0.0002	0.9998
Passeriformes	Passeri	GH1	Chloropsis_cyanopogon_1	27	0.976578	0.0002	0.9998
Passeriformes	Passeri	GH2	Chloropsis_cyanopogon_2	27	0.975471	0.0002	0.9998
Passeriformes	Passeri	GH1	Chloropsis_hardwickii_1	27	0.976465	0.0002	0.9998
Passeriformes	Passeri	GH2	Chloropsis_hardwickii_2	27	0.973884	0.0003	0.9997
Charadriiformes	Non-passerine	GH	Chroicocephalus_maculipennis	27	0.957332	0.0002	0.9998
Galliformes	Non-passerine	GH	Chrysolophus_pictus	25	0.934691	0.0002	0.9998
Cariamiformes	Non-passerine	GH	Chunga_burmeisteri	27	0.95775	0.0002	0.9998
Strigiformes	Non-passerine	GH	Ciccaba_nigrolineata	27	0.916429	0.0002	0.9998
Passeriformes	Passeri	GH1	Cicinnurus_regius_1	27	0.976465	0.0002	0.9998
Passeriformes	Passeri	GH2	Cicinnurus_regius_2	NA	NA	0.6667	0.3332
Ciconiiformes	Non-passerine	GH	Ciconia_maguari	27	0.928149	0.0002	0.9998
Passeriformes	Passeri	GH1	Cinclus_mexicanus_1	27	0.976465	0.0002	0.9998
Passeriformes	Passeri	GH2	Cinclus_mexicanus_2	27	0.80327	0.1668	0.8332
Passeriformes	Passeri	GH1	Cisticola_juncidis_1	27	0.976233	0.0002	0.9998
Passeriformes	Passeri	GH2	Cisticola_juncidis_2	NA	NA	0.6604	0.3396
Passeriformes	Passeri	GH1	Climacteris_rufus_1	27	0.969635	0.0002	0.9998
Passeriformes	Passeri	GH2	Climacteris_rufus_2	NA	NA	0.5037	0.4962
Passeriformes	Passeri	GH2	Cnemophilus_loriae_2	27	0.399332	0.1671	0.8328
Pelecaniformes	Non-passerine	GH	Cochlearius_cochlearius	27	0.883229	0.0002	0.9998
Columbiformes	Non-passerine	GH	Columba_livia	27	0.946352	0.0002	0.9998
Passeriformes	Passeri	GH1	Copsychus_sechellarum_1	27	0.975746	0.0002	0.9998
Passeriformes	Passeri	GH2	Copsychus_sechellarum_2	27	0.965188	0.0002	0.9998
Passeriformes	Tyranni	GH1	Corapipo_altera_1	27	0.683595	0.1681	0.8318
Passeriformes	Tyranni	GH2	Corapipo_altera_2	27	0.553073	0.3951	0.6049
Passeriformes	Passeri	GH1	Corvus_brachyrhynchos_1	27	0.976465	0.0002	0.9998
Passeriformes	Passeri	GH2	Corvus_brachyrhynchos_2	NA	NA	0.6662	0.3337
Passeriformes	Passeri	GH2	Corvus_cornix_2	NA	NA	0.6662	0.3337
Passeriformes	Passeri	GH1	Corvus_macrorhynchos_1	27	0.976465	0.0002	0.9998
Passeriformes	Passeri	GH2	Corvus_macrorhynchos_2	NA	NA	0.6662	0.3337
Passeriformes	Passeri	GH1	Corvus_moneduloides_1	27	0.976465	0.0002	0.9998
Passeriformes	Passeri	GH2	Corvus_moneduloides_2	NA	NA	0.6662	0.3337
Musophagiformes	Non-passerine	GH	Corythaeola_cristata	27	0.928149	0.0002	0.9998
Musophagiformes	Non-passerine	GH	Corythaixoides_concolor	27	0.928149	0.0002	0.9998
Galliformes	Non-passerine	GH	Coturnix_japonica	24	0.984965	0.0002	0.9998
Cuculiformes	Non-passerine	GH	Crotophaga_sulcirostris	27	0.749761	0.167	0.833
Tinamiformes	Non-passerine	GH	Crypturellus_cinnamomeus	27	0.759258	0.1616	0.8384
Tinamiformes	Non-passerine	GH	Crypturellus_soui	27	0.759258	0.1616	0.8384
Tinamiformes	Non-passerine	GH	Crypturellus_undulatus	27	0.759258	0.1616	0.8384
Cuculiformes	Non-passerine	GH	Cuculus_canorus	27	0.940273	0.0002	0.9998
Passeriformes	Passeri	GH1	Cyanistes_caeruleus_1	27	0.80792	0.1668	0.8332
Passeriformes	Passeri	GH2	Cyanistes_caeruleus_2	27	0.964847	0.0002	0.9998
Anseriformes	Non-passerine	GH	Cygnus_olor	27	0.957794	0.0002	0.9998
Passeriformes	Passeri	GH1	Daphoenositta_chrysoptera_1	27	0.975773	0.0002	0.9998
Passeriformes	Passeri	GH2	Daphoenositta_chrysoptera_2	NA	NA	0.6662	0.3337
Passeriformes	Passeri	GH1	Dasyornis_broadbenti_1	27	0.976465	0.0002	0.9998
Passeriformes	Passeri	GH2	Dasyornis_broadbenti_2	27	0.750754	0.1669	0.8331
Passeriformes	Passeri	GH1	Dicaeum_eximium_1	27	0.976465	0.0002	0.9998
Passeriformes	Passeri	GH2	Dicaeum_eximium_2	NA	NA	0.6662	0.3338
Passeriformes	Passeri	GH1	Dicrurus_megarhynchus_1	27	0.669540	0.1676	0.8324
Passeriformes	Passeri	GH2	Dicrurus_megarhynchus_2	27	0.469635	0.336	0.664
Passeriformes	Passeri	GH1	Diphyllodes_magnificus_1	27	0.976465	0.0002	0.9998
Passeriformes	Passeri	GH2	Diphyllodes_magnificus_2	NA	NA	0.6667	0.3332
Passeriformes	Passeri	GH1	Donacobius_atricapilla_1	27	0.976465	0.0002	0.9998
Passeriformes	Passeri	GH2	Donacobius_atricapilla_2	NA	NA	0.9969	0.0031
Casuariiformes	Non-passerine	GH	Dromaius_novaehollandiae	27	0.759258	0.1616	0.8384
Charadriiformes	Non-passerine	GH	Dromas_ardeola	27	0.931713	0.0002	0.9998
Passeriformes	Passeri	GH2	Drymodes_brunneopygia_2	27	0.969834	0.0002	0.9998
Passeriformes	Passeri	GH1	Dryoscopus_gambensis_1	27	0.971358	0.0002	0.9998
Passeriformes	Passeri	GH2	Dryoscopus_gambensis_2	NA	NA	0.6662	0.3337
Passeriformes	Passeri	GH2	Dyaphorophyia_castanea_2	NA	NA	0.5019	0.4981
Passeriformes	Passeri	GH1	Edolisoma_coerulescens_1	27	0.975704	0.0002	0.9998
Passeriformes	Passeri	GH2	Edolisoma_coerulescens_2	NA	NA	0.6662	0.3337
Pelecaniformes	Non-passerine	GH	Egretta_garzetta	NA	NA	0.5004	0.4997
Passeriformes	Passeri	GH1	Elachura_formosa_1	27	0.972921	0.0002	0.9998
Passeriformes	Passeri	GH2	Elachura_formosa_2	27	0.797412	0.1668	0.8332
Passeriformes	Passeri	GH1	Emberiza_fucata_1	26	0.977726	0.0002	0.9998
Passeriformes	Passeri	GH2	Emberiza_fucata_2	27	0.97829	0.0002	0.9998
Passeriformes	Tyranni	GH1	Empidonax_traillii_1	27	0.97433	0.0002	0.9998
Passeriformes	Tyranni	GH2	Empidonax_traillii_2	27	0.976773	0.0002	0.9998
Passeriformes	Passeri	GH1	Erithacus_rubecula_1	27	0.976465	0.0002	0.9998
Passeriformes	Passeri	GH2	Erithacus_rubecula_2	27	0.971708	0.0002	0.9998
Passeriformes	Passeri	GH1	Erpornis_zantholeuca_1	27	0.97652	0.0002	0.9998
Passeriformes	Passeri	GH2	Erpornis_zantholeuca_2	27	0.803880	0.165	0.835
Passeriformes	Passeri	GH1	Erythrocercus_mccallii_1	27	0.976465	0.0002	0.9998
Passeriformes	Passeri	GH2	Erythrocercus_mccallii_2	NA	NA	0.6667	0.3333
Passeriformes	Passeri	GH1	Erythrura_gouldiae_1	26	0.649065	0.3334	0.6666
Passeriformes	Passeri	GH2	Erythrura_gouldiae_2	27	0.810806	0.1668	0.8332
Piciformes	Non-passerine	GH	Eubucco_bourcierii	27	0.963316	0.0002	0.9998
Tinamiformes	Non-passerine	GH	Eudromia_elegans	27	0.928149	0.0002	0.9998
Passeriformes	Passeri	GH1	Eulacestoma_nigropectus_1	27	0.975704	0.0002	0.9998
Passeriformes	Passeri	GH2	Eulacestoma_nigropectus_2	NA	NA	0.6524	0.3475
Coraciiformes	Non-passerine	GH	Eurystomus_gularis	27	0.909891	0.0002	0.9998
Falconiformes	Non-passerine	GH	Falco_cherrug	27	0.928149	0.0002	0.9998
Falconiformes	Non-passerine	GH	Falco_peregrinus	27	0.928149	0.0002	0.9998
Passeriformes	Passeri	GH1	Falcunculus_frontatus_1	27	0.972091	0.0002	0.9998
Passeriformes	Passeri	GH2	Falcunculus_frontatus_2	NA	NA	0.6667	0.3333
Passeriformes	Passeri	GH1	Ficedula_albicollis_1	27	0.97113	0.0002	0.9998
Passeriformes	Passeri	GH2	Ficedula_albicollis_2	27	0.963856	0.0002	0.9998
Suliformes	Non-passerine	GH	Fregata_magnificens	27	0.928149	0.0002	0.9998
Procellariiformes	Non-passerine	GH	Fregetta_grallaria	27	0.821929	0.047	0.953
Procellariiformes	Non-passerine	GH	Fulmarus_glacialis	27	0.928149	0.0002	0.9998
Passeriformes	Tyranni	GH1	Furnarius_figulus_1	27	0.977221	0.0002	0.9998
Passeriformes	Tyranni	GH2	Furnarius_figulus_2	27	0.797062	0.1669	0.8331
Piciformes	Non-passerine	GH	Galbula_dea	27	0.920633	0.0002	0.9998
Galliformes	Non-passerine	GH	Gallus_gallus	25	0.807439	0.1664	0.8336
Gaviiformes	Non-passerine	GH	Gavia_stellata	27	0.821929	0.047	0.953
Cuculiformes	Non-passerine	GH	Geococcyx_californianus	27	0.929789	0.0002	0.9997
Passeriformes	Passeri	GH1	Geospiza_fortis_1	26	0.978826	0.0002	0.9998
Passeriformes	Passeri	GH2	Geospiza_fortis_2	27	0.975515	0.0002	0.9998
Passeriformes	Passeri	GH1	Geothlypis_trichas_1	26	0.967718	0.0002	0.9998
Passeriformes	Passeri	GH2	Geothlypis_trichas_2	27	0.975515	0.0002	0.9998
Charadriiformes	Non-passerine	GH	Glareola_pratincola	27	0.928149	0.0002	0.9998
Strigiformes	Non-passerine	GH	Glaucidium_brasilianum	27	0.770042	0.1665	0.8335
Passeriformes	Tyranni	GH1	Grallaria_varia_1	27	0.967781	0.0002	0.9998
Passeriformes	Tyranni	GH2	Grallaria_varia_2	27	0.535665	0.3349	0.665
Passeriformes	Passeri	GH1	Grantiella_picta_1	27	0.976465	0.0002	0.9998
Passeriformes	Passeri	GH2	Grantiella_picta_2	NA	NA	0.5103	0.4897
Gruiformes	Non-passerine	GH	Grus_americana	27	0.928149	0.0002	0.9998
Passeriformes	Passeri	GH1	Gymnorhina_tibicen_1	27	0.974773	0.0002	0.9998
Passeriformes	Passeri	GH2	Gymnorhina_tibicen_2	NA	NA	0.5015	0.4984
Coraciiformes	Non-passerine	GH	Halcyon_senegalensis	27	0.958176	0.0002	0.9998
Accipitriformes	Non-passerine	GH	Haliaeetus_albicilla	27	0.928149	0.0002	0.9998
Accipitriformes	Non-passerine	GH	Haliaeetus_leucocephalus	27	0.928149	0.0002	0.9998
Gruiformes	Non-passerine	GH	Heliornis_fulica	27	0.909891	0.0002	0.9998
Passeriformes	Passeri	GH1	Hemignathus_wilsoni_1	26	0.978252	0.0002	0.9998
Passeriformes	Passeri	GH2	Hemignathus_wilsoni_2	27	0.975623	0.0002	0.9998
Apodiformes	Non-passerine	GH	Hemiprocne_comata	27	0.920633	0.0002	0.9998
Falconiformes	Non-passerine	GH	Herpetotheres_cachinnans	27	0.867929	0.0002	0.9998
Charadriiformes	Non-passerine	GH	Himantopus_himantopus	27	0.88213	0.0002	0.9998
Passeriformes	Passeri	GH1	Hippolais_icterina_1	27	0.976465	0.0002	0.9998
Passeriformes	Passeri	GH2	Hippolais_icterina_2	NA	NA	0.656	0.344
Passeriformes	Passeri	GH1	Hirundo_rustica_1	27	0.976465	0.0002	0.9998
Passeriformes	Passeri	GH2	Hirundo_rustica_2	NA	NA	0.6667	0.3333
Passeriformes	Passeri	GH2	Horornis_vulcanius_2	NA	NA	0.6667	0.3333
Procellariiformes	Non-passerine	GH	Hydrobates_tethys	27	0.928149	0.0002	0.9998
Passeriformes	Passeri	GH1	Hylia_prasina_1	27	0.97413	0.0002	0.9998
Passeriformes	Passeri	GH2	Hylia_prasina_2	27	0.972709	0.0002	0.9998
Passeriformes	Passeri	GH1	Hypocryptadius_cinnamomeus_1	26	0.977029	0.0002	0.9998
Charadriiformes	Non-passerine	GH	Ibidorhyncha_struthersii	27	0.821929	0.047	0.953
Passeriformes	Passeri	GH1	Ifrita_kowaldi_1	27	0.976465	0.0002	0.9998
Passeriformes	Passeri	GH2	Ifrita_kowaldi_2	27	0.423805	0.4957	0.5042
Passeriformes	Passeri	GH1	Illadopsis_cleaveri_1	27	0.976465	0.0002	0.9998
Passeriformes	Passeri	GH2	Illadopsis_cleaveri_2	NA	NA	0.6659	0.3341
Passeriformes	Passeri	GH1	Irena_cyanogastra_1	27	0.965905	0.0002	0.9998
Passeriformes	Passeri	GH2	Irena_cyanogastra_2	27	0.97695	0.0002	0.9998
Charadriiformes	Non-passerine	GH	Jacana_jacana	27	0.957984	0.0002	0.9998
Passeriformes	Passeri	GH1	Junco_hyemalis_1	26	0.979212	0.0002	0.9998
Passeriformes	Passeri	GH2	Junco_hyemalis_2	27	0.975768	0.0002	0.9998
Passeriformes	Passeri	GH1	Lanius_ludovicianus_1	27	0.809085	0.1669	0.8331
Charadriiformes	Non-passerine	GH	Larus_smithsonianus	27	0.957332	0.0002	0.9998
Passeriformes	Passeri	GH1	Leiothrix_lutea_1	27	0.976465	0.0002	0.9998
Passeriformes	Passeri	GH2	Leiothrix_lutea_2	27	0.966583	0.0002	0.9998
Passeriformes	Tyranni	GH1	Lepidothrix_coronata_1	27	0.974916	0.0002	0.9998
Passeriformes	Tyranni	GH2	Lepidothrix_coronata_2	27	0.408357	0.4025	0.5975
Passeriformes	Passeri	GH2	Leptocoma_aspasia_2	27	0.949841	0.0002	0.9998
Leptosomiformes	Non-passerine	GH	Leptosomus_discolor	27	0.920633	0.0002	0.9998
Passeriformes	Passeri	GH1	Leucopsar_rothschildi_1	27	0.976465	0.0002	0.9998
Passeriformes	Passeri	GH2	Leucopsar_rothschildi_2	27	0.803270	0.1668	0.8332
Charadriiformes	Non-passerine	GH	Limosa_lapponica	27	0.917475	0.0002	0.9998
Passeriformes	Passeri	GH1	Locustella_ochotensis_1	27	0.976465	0.0002	0.9998
Passeriformes	Passeri	GH2	Locustella_ochotensis_2	NA	NA	0.6667	0.3333
Passeriformes	Passeri	GH1	Lonchura_striata_1	26	0.977944	0.0002	0.9998
Passeriformes	Passeri	GH2	Lonchura_striata_2	27	0.926378	0.0635	0.9365
Otidiformes	Non-passerine	GH	Lophotis_ruficrista	27	0.945777	0.0002	0.9998
Passeriformes	Passeri	GH1	Loxia_curvirostra_1	26	0.97808	0.0002	0.9998
Passeriformes	Passeri	GH2	Loxia_curvirostra_2	27	0.965166	0.0002	0.9998
Passeriformes	Passeri	GH1	Loxia_leucoptera_1	26	0.97808	0.0002	0.9998
Passeriformes	Passeri	GH2	Loxia_leucoptera_2	27	0.965166	0.0002	0.9998
Passeriformes	Passeri	GH1	Machaerirhynchus_nigripectus_1	27	0.975933	0.0002	0.9998
Passeriformes	Passeri	GH2	Malurus_elegans_2	27	0.6583	0.1677	0.8322
Passeriformes	Tyranni	GH1	Manacus_vitellinus_1	27	0.683595	0.1681	0.8318
Passeriformes	Tyranni	GH2	Manacus_vitellinus_2	NA	NA	0.5004	0.4997
Passeriformes	Passeri	GH1	Melanocharis_versteri_1	27	0.976465	0.0002	0.9998
Passeriformes	Passeri	GH2	Melanocharis_versteri_2	27	0.473997	0.3361	0.6639
Galliformes	Non-passerine	GH	Meleagris_gallopavo	25	0.857527	0.0002	0.9998
Psittaciformes	Non-passerine	GH	Melopsittacus_undulatus	27	0.90922	0.0003	0.9998
Passeriformes	Passeri	GH1	Melospiza_melodia_1	26	0.978746	0.0002	0.9998
Passeriformes	Passeri	GH2	Melospiza_melodia_2	27	0.975768	0.0002	0.9998
Passeriformes	Passeri	GH1	Menura_novaehollandiae_1	27	0.969123	0.0002	0.9998
Passeriformes	Passeri	GH2	Menura_novaehollandiae_2	27	0.694254	0.167	0.833
Coraciiformes	Non-passerine	GH	Merops_nubicus	27	0.959188	0.0002	0.9997
Pelecaniformes	Non-passerine	GH	Mesembrinibis_cayennensis	27	0.962647	0.0002	0.9998
Passeriformes	Tyranni	GH1	Mionectes_macconnelli_1	27	0.801057	0.1668	0.8332
Passeriformes	Tyranni	GH2	Mionectes_macconnelli_2	27	0.976773	0.0002	0.9998
Passeriformes	Passeri	GH1	Mohoua_ochrocephala_1	27	0.975704	0.0002	0.9998
Passeriformes	Passeri	GH2	Mohoua_ochrocephala_2	NA	NA	0.6662	0.3337
Passeriformes	Passeri	GH1	Molothrus_ater_1	26	0.978121	0.0002	0.9998
Passeriformes	Passeri	GH2	Molothrus_ater_2	27	0.975673	0.0002	0.9998
Passeriformes	Passeri	GH1	Motacilla_alba_1	26	0.978252	0.0002	0.9998
Passeriformes	Passeri	GH2	Motacilla_alba_2	27	0.9766	0.0002	0.9998
Passeriformes	Passeri	GH1	Myiagra_hebetior_1	27	0.976794	0.0002	0.9998
Passeriformes	Passeri	GH2	Myiagra_hebetior_2	NA	NA	0.6667	0.3333
Passeriformes	Tyranni	GH1	Neopelma_chrysocephalum_1	NA	NA	0.8923	0.1077
Passeriformes	Tyranni	GH2	Neopelma_chrysocephalum_2	27	0.553073	0.3951	0.6049
Passeriformes	Tyranni	GH1	Neopipo_cinnamomea_1	27	0.483482	0.4581	0.5418
Passeriformes	Tyranni	GH2	Neopipo_cinnamomea_2	27	0.978524	0.0002	0.9998
Passeriformes	Passeri	GH1	Nesospiza_acunhae_1	26	0.978826	0.0002	0.9998
Passeriformes	Passeri	GH2	Nesospiza_acunhae_2	27	0.975515	0.0002	0.9998
Psittaciformes	Non-passerine	GH	Nestor_notabilis	27	0.933827	0.0002	0.9998
Passeriformes	Passeri	GH1	Nicator_chloris_1	27	0.975516	0.0002	0.9998
Passeriformes	Passeri	GH2	Nicator_chloris_2	27	0.975498	0.0002	0.9998
Pelecaniformes	Non-passerine	GH	Nipponia_nippon	27	0.821929	0.047	0.953
Tinamiformes	Non-passerine	GH	Nothocercus_julius	27	0.601726	0.1669	0.8331
Tinamiformes	Non-passerine	GH	Nothocercus_nigrocapillus	27	0.601726	0.1669	0.8331
Tinamiformes	Non-passerine	GH	Nothoprocta_ornata	27	0.955084	0.0002	0.9998
Tinamiformes	Non-passerine	GH	Nothoprocta_pentlandii	27	0.958553	0.0002	0.9998
Tinamiformes	Non-passerine	GH	Nothoprocta_perdicaria	27	0.865535	0.0471	0.9528
Passeriformes	Passeri	GH1	Notiomystis_cincta_1	27	0.965129	0.0002	0.9998
Passeriformes	Passeri	GH2	Notiomystis_cincta_2	27	0.520405	0.3346	0.6654
Galliformes	Non-passerine	GH	Numida_meleagris	27	0.872128	0.0002	0.9998
Caprimulgiformes	Non-passerine	GH	Nyctibius_grandis	27	0.920633	0.0002	0.9998
Charadriiformes	Non-passerine	GH	Nycticryphes_semicollaris	27	0.917475	0.0002	0.9998
Procellariiformes	Non-passerine	GH	Oceanites_oceanicus	27	0.821929	0.047	0.953
Passeriformes	Passeri	GH1	Oenanthe_oenanthe_1	27	0.976465	0.0002	0.9998
Passeriformes	Passeri	GH2	Oenanthe_oenanthe_2	27	0.963856	0.0002	0.9998
Passeriformes	Tyranni	GH1	Onychorhynchus_coronatus_1	27	0.7967	0.167	0.833
Opisthocoformes	Non-passerine	GH	Opisthocomus_hoazin	27	0.920633	0.0002	0.9998
Passeriformes	Passeri	GH2	Oreocharis_arfaki_2	NA	NA	0.5187	0.4813
Apodiformes	Non-passerine	GH	Oreotrochilus_melanogaster	27	0.937268	0.0002	0.9998
Passeriformes	Passeri	GH1	Origma_solitaria_1	27	0.976465	0.0002	0.9998
Passeriformes	Passeri	GH2	Origma_solitaria_2	NA	NA	0.6662	0.3337
Passeriformes	Passeri	GH1	Oriolus_oriolus_1	27	0.976094	0.0002	0.9998
Passeriformes	Passeri	GH2	Oriolus_oriolus_2	27	0.777712	0.167	0.833
Passeriformes	Passeri	GH1	Orthonyx_spaldingii_1	27	0.97544	0.0002	0.9998
Passeriformes	Passeri	GH2	Orthonyx_spaldingii_2	NA	NA	0.6662	0.3337
Passeriformes	Passeri	GH2	Oxylabes_madagascariensis_2	27	0.951014	0.0002	0.9998
Passeriformes	Tyranni	GH1	Oxyruncus_cristatus_1	27	0.7967	0.167	0.833
Passeriformes	Tyranni	GH2	Oxyruncus_cristatus_2	27	0.976773	0.0002	0.9998
Passeriformes	Passeri	GH1	Pachycephala_philippinensis_1	27	0.975704	0.0002	0.9998
Passeriformes	Passeri	GH2	Pachycephala_philippinensis_2	27	0.800919	0.1668	0.8331
Passeriformes	Tyranni	GH1	Pachyramphus_minor_1	27	0.9737	0.0002	0.9998
Passeriformes	Tyranni	GH2	Pachyramphus_minor_2	27	0.976757	0.0002	0.9998
Accipitriformes	Non-passerine	GH	Pandion_haliaetus	27	0.832489	0.0002	0.9998
Passeriformes	Passeri	GH1	Panurus_biarmicus_1	27	0.976465	0.0002	0.9998
Passeriformes	Passeri	GH2	Panurus_biarmicus_2	27	0.738065	0.1671	0.8329
Passeriformes	Passeri	GH1	Paradisaea_raggiana_1	27	0.976465	0.0002	0.9998
Passeriformes	Passeri	GH2	Paradisaea_raggiana_2	NA	NA	0.6667	0.3332
Passeriformes	Passeri	GH1	Paradisaea_rubra_1	27	0.976465	0.0002	0.9998
Passeriformes	Passeri	GH2	Paradisaea_rubra_2	NA	NA	0.6667	0.3332
Passeriformes	Passeri	GH1	Pardalotus_punctatus_1	27	0.97513	0.0002	0.9998
Passeriformes	Passeri	GH2	Pardalotus_punctatus_2	NA	NA	0.5005	0.4995
Passeriformes	Passeri	GH1	Parotia_lawesii_1	27	0.976465	0.0002	0.9998
Passeriformes	Passeri	GH2	Parotia_lawesii_2	NA	NA	0.6667	0.3332
Passeriformes	Passeri	GH1	Parus_major_1	27	0.976465	0.0002	0.9998
Passeriformes	Passeri	GH2	Parus_major_2	27	0.963438	0.0002	0.9998
Passeriformes	Passeri	GH1	Passer_domesticus_1	26	0.978252	0.0002	0.9998
Passeriformes	Passeri	GH2	Passer_domesticus_2	27	0.743414	0.1948	0.8052
Passeriformes	Passeri	GH1	Passerina_amoena_1	26	0.820393	0.0002	0.9998
Passeriformes	Passeri	GH2	Passerina_amoena_2	27	0.976355	0.0002	0.9998
Columbiformes	Non-passerine	GH	Patagioenas_fasciata	27	0.942044	0.0002	0.9998
Charadriiformes	Non-passerine	GH	Pedionomus_torquatus	27	0.920633	0.0002	0.9998
Procellariiformes	Non-passerine	GH	Pelecanoides_urinatrix	27	0.929824	0.0002	0.9998
Galliformes	Non-passerine	GH	Penelope_pileata	25	0.956011	0.0003	0.9997
Passeriformes	Passeri	GH1	Peucedramus_taeniatus_1	26	0.978252	0.0002	0.9998
Passeriformes	Passeri	GH2	Peucedramus_taeniatus_2	27	0.975865	0.0002	0.9998
Phaethontiformes	Non-passerine	GH	Phaethon_lepturus	27	0.919952	0.0002	0.9998
Charadriiformes	Non-passerine	GH	Phaetusa_simplex	27	0.928149	0.0002	0.9998
Passeriformes	Passeri	GH1	Phainopepla_nitens_1	27	0.976465	0.0002	0.9998
Passeriformes	Passeri	GH2	Phainopepla_nitens_2	27	0.801313	0.1668	0.8332
Suliformes	Non-passerine	GH	Phalacrocorax_auritus	27	0.928149	0.0002	0.9998
Suliformes	Non-passerine	GH	Phalacrocorax_harrisi	27	0.928149	0.0002	0.9998
Suliformes	Non-passerine	GH	Phalacrocorax_pelagicus	27	0.928149	0.0002	0.9998
Galliformes	Non-passerine	GH	Phasianus_colchicus	25	0.934691	0.0002	0.9998
Passeriformes	Passeri	GH2	Pheucticus_melanocephalus_2	27	0.976698	0.0002	0.9998
Phoenicopteriformes	Non-passerine	GH	Phoenicopterus_ruber	27	0.920633	0.0002	0.9998
Passeriformes	Passeri	GH1	Phylloscopus_trochilus_1	27	0.975933	0.0002	0.9998
Passeriformes	Passeri	GH2	Phylloscopus_trochilus_2	NA	NA	0.5011	0.4989
Passeriformes	Passeri	GH2	Picathartes_gymnocephalus_2	27	0.969294	0.0002	0.9998
Piciformes	Non-passerine	GH	Picoides_pubescens	27	0.965971	0.0002	0.9998
Passeriformes	Tyranni	GH1	Pipra_filicauda_1	27	0.683595	0.1681	0.8318
Passeriformes	Tyranni	GH2	Pipra_filicauda_2	NA	NA	0.5004	0.4997
Passeriformes	Tyranni	GH1	Piprites_chloris_1	27	0.7967	0.167	0.833
Passeriformes	Tyranni	GH2	Piprites_chloris_2	27	0.976757	0.0002	0.9998
Passeriformes	Tyranni	GH1	Pitta_sordida_1	27	0.810335	0.1669	0.8331
Passeriformes	Tyranni	GH2	Pitta_sordida_2	27	0.971766	0.0002	0.9998
Passeriformes	Passeri	GH1	Ploceus_nigricollis_1	26	0.978252	0.0002	0.9998
Passeriformes	Passeri	GH2	Ploceus_nigricollis_2	NA	NA	0.6432	0.3568
Charadriiformes	Non-passerine	GH	Pluvianellus_socialis	27	0.940812	0.0002	0.9998
Caprimulgiformes	Non-passerine	GH	Podargus_strigoides	NA	NA	0.5016	0.4984
Podicipediformes	Non-passerine	GH	Podilymbus_podiceps	27	0.821929	0.047	0.953
Passeriformes	Passeri	GH1	Poecile_atricapillus_1	27	0.976465	0.0002	0.9998
Passeriformes	Passeri	GH2	Poecile_atricapillus_2	27	0.964847	0.0002	0.9998
Passeriformes	Passeri	GH1	Polioptila_caerulea_1	27	0.976465	0.0002	0.9998
Passeriformes	Passeri	GH1	Pomatorhinus_ruficollis_1	27	0.976465	0.0002	0.9998
Passeriformes	Passeri	GH2	Pomatorhinus_ruficollis_2	27	0.487126	0.3371	0.6629
Passeriformes	Passeri	GH1	Pomatostomus_ruficeps_1	27	0.976465	0.0002	0.9998
Passeriformes	Passeri	GH2	Pomatostomus_ruficeps_2	27	0.735596	0.1671	0.8328
Passeriformes	Passeri	GH1	Promerops_cafer_1	27	0.97672	0.0002	0.9998
Passeriformes	Passeri	GH2	Promerops_cafer_2	NA	NA	0.8334	0.1666
Passeriformes	Passeri	GH2	Prunella_fulvescens_2	27	0.942799	0.0002	0.9998
Passeriformes	Passeri	GH1	Prunella_himalayana_1	26	0.978515	0.0002	0.9998
Passeriformes	Passeri	GH2	Prunella_himalayana_2	NA	NA	0.6667	0.3333
Passeriformes	Passeri	GH1	Pseudopodoces_humilis_1	27	0.976465	0.0002	0.9998
Passeriformes	Passeri	GH2	Pseudopodoces_humilis_2	27	0.964847	0.0002	0.9998
Gruiformes	Non-passerine	GH	Psophia_crepitans	27	0.928149	0.0002	0.9998
Passeriformes	Passeri	GH1	Pteruthius_melanotis_1	27	0.976465	0.0002	0.9998
Passeriformes	Passeri	GH2	Pteruthius_melanotis_2	25	0.492810	0.3402	0.6597
Passeriformes	Passeri	GH1	Ptilonorhynchus_violaceus_1	27	0.97081	0.0002	0.9998
Passeriformes	Passeri	GH2	Ptilonorhynchus_violaceus_2	NA	NA	0.9422	0.0578
Passeriformes	Passeri	GH2	Ptilorrhoa_leucosticta_2	NA	NA	0.5088	0.4911
Passeriformes	Passeri	GH1	Pycnonotus_jocosus_1	27	0.975933	0.0002	0.9998
Passeriformes	Passeri	GH2	Pycnonotus_jocosus_2	NA	NA	0.6667	0.3333
Sphenisciformes	Non-passerine	GH	Pygoscelis_adeliae	27	0.429784	0.4992	0.5008
Passeriformes	Passeri	GH1	Quiscalus_mexicanus_1	26	0.978564	0.0002	0.9998
Passeriformes	Passeri	GH2	Quiscalus_mexicanus_2	27	0.975673	0.0002	0.9998
Passeriformes	Passeri	GH2	Regulus_satrapa_2	27	0.484265	0.3347	0.6653
Passeriformes	Passeri	GH1	Rhabdornis_inornatus_1	27	0.976193	0.0002	0.9998
Passeriformes	Passeri	GH2	Rhabdornis_inornatus_2	27	0.80327	0.1668	0.8332
Passeriformes	Passeri	GH2	Rhadina_sibilatrix_2	NA	NA	0.6667	0.3333
Passeriformes	Passeri	GH1	Rhagologus_leucostigma_1	27	0.976093	0.0002	0.9998
Passeriformes	Passeri	GH2	Rhagologus_leucostigma_2	27	0.50324	0.335	0.665
Rheiformes	Non-passerine	GH	Rhea_americana	27	0.750383	0.1669	0.8331
Rheiformes	Non-passerine	GH	Rhea_pennata	27	0.750383	0.1669	0.8331
Bucerotiformes	Non-passerine	GH	Rhinopomastus_cyanomelas	27	0.955274	0.0002	0.9998
Charadriiformes	Non-passerine	GH	Rhinoptilus_africanus	27	0.775913	0.0002	0.9998
Passeriformes	Passeri	GH1	Rhipidura_dahli_1	27	0.975222	0.0002	0.9998
Passeriformes	Passeri	GH2	Rhipidura_dahli_2	NA	NA	0.503	0.497
Passeriformes	Passeri	GH1	Rhodinocichla_rosea_1	26	0.978252	0.0002	0.9998
Passeriformes	Passeri	GH2	Rhodinocichla_rosea_2	27	0.975623	0.0002	0.9998
Charadriiformes	Non-passerine	GH	Rissa_tridactyla	27	0.957332	0.0002	0.9998
Charadriiformes	Non-passerine	GH	Rostratula_benghalensis	27	0.917475	0.0002	0.9998
Charadriiformes	Non-passerine	GH	Rynchops_niger	27	0.821929	0.047	0.953
Accipitriformes	Non-passerine	GH	Sagittarius_serpentarius	27	0.928149	0.0002	0.9998
Passeriformes	Tyranni	GH1	Sakesphorus_luctuosus_1	29	0.411391	0.0003	0.9997
Passeriformes	Tyranni	GH2	Sakesphorus_luctuosus_2	29	0.342145	0.3336	0.6664
Passeriformes	Tyranni	GH1	Sapayoa_aenigma_1	NA	NA	0.6667	0.3333
Passeriformes	Tyranni	GH2	Sapayoa_aenigma_2	27	0.96931	0.0002	0.9998
Passeriformes	Passeri	GH1	Saxicola_maurus_1	27	0.976465	0.0002	0.9998
Passeriformes	Passeri	GH2	Saxicola_maurus_2	27	0.566424	0.3338	0.6662
Passeriformes	Tyranni	GH1	Sclerurus_mexicanus_1	27	0.974739	0.0002	0.9998
Passeriformes	Tyranni	GH2	Sclerurus_mexicanus_2	27	0.797062	0.1669	0.8331
Pelecaniformes	Non-passerine	GH	Scopus_umbretta	27	0.928149	0.0002	0.9998
Passeriformes	Tyranni	GH1	Scytalopus_superciliaris_1	27	0.975939	0.0002	0.9998
Passeriformes	Tyranni	GH1	Serilophus_lunatus_1	NA	NA	0.6334	0.3665
Passeriformes	Tyranni	GH2	Serilophus_lunatus_2	27	0.960359	0.0002	0.9998
Passeriformes	Passeri	GH1	Serinus_canaria_1	26	0.978080	0.0002	0.9998
Passeriformes	Passeri	GH2	Serinus_canaria_2	27	0.975623	0.0002	0.9998
Passeriformes	Passeri	GH1	Setophaga_coronata_1	26	0.706097	0.0002	0.9998
Passeriformes	Passeri	GH2	Setophaga_coronata_2	27	0.801541	0.1668	0.8332
Passeriformes	Passeri	GH1	Setophaga_kirtlandii_1	24	0.546044	0.336	0.664
Passeriformes	Passeri	GH2	Setophaga_kirtlandii_2	27	0.801541	0.1668	0.8332
Passeriformes	Passeri	GH1	Sinosuthora_webbiana_1	27	0.687373	0.168	0.832
Passeriformes	Passeri	GH2	Sinosuthora_webbiana_2	NA	NA	0.6667	0.3333
Passeriformes	Passeri	GH1	Sitta_europaea_1	27	0.976465	0.0002	0.9998
Passeriformes	Passeri	GH2	Sitta_europaea_2	27	0.803353	0.1668	0.8332
Passeriformes	Tyranni	GH1	Smithornis_capensis_1	27	0.806686	0.1668	0.8331
Passeriformes	Tyranni	GH2	Smithornis_capensis_2	27	0.80692	0.1668	0.8332
Passeriformes	Passeri	GH1	Spinus_cucullatus_1	26	0.97794	0.0002	0.9999
Passeriformes	Passeri	GH2	Spinus_cucullatus_2	27	0.975623	0.0002	0.9998
Passeriformes	Passeri	GH2	Spizella_passerina_2	27	0.975768	0.0002	0.9998
Passeriformes	Passeri	GH1	Sporophila_hypoxantha_1	26	0.978826	0.0002	0.9998
Passeriformes	Passeri	GH2	Sporophila_hypoxantha_2	27	0.975681	0.0002	0.9998
Caprimulgiformes	Non-passerine	GH	Steatornis_caripensis	27	0.957769	0.0002	0.9998
Charadriiformes	Non-passerine	GH	Stercorarius_parasiticus	27	0.928149	0.0002	0.9998
Passeriformes	Passeri	GH1	Sterrhoptilus_dennistouni_1	27	0.976465	0.0002	0.9998
Passeriformes	Passeri	GH2	Sterrhoptilus_dennistouni_2	27	0.487126	0.3371	0.6629
Columbiformes	Non-passerine	GH	Streptopelia_turtur	27	0.946352	0.0002	0.9998
Psittaciformes	Non-passerine	GH	Strigops_habroptila	27	0.933827	0.0002	0.9998
Strigiformes	Non-passerine	GH	Strix_occidentalis_caurina	27	0.916429	0.0002	0.9998
Passeriformes	Passeri	GH1	Struthidea_cinerea_1	NA	NA	0.6667	0.3333
Passeriformes	Passeri	GH1	Sturnus_vulgaris_1	27	0.976465	0.0002	0.9998
Passeriformes	Passeri	GH2	Sturnus_vulgaris_2	27	0.80327	0.1668	0.8332
Suliformes	Non-passerine	GH	Sula_dactylatra	27	0.928149	0.0002	0.9998
Passeriformes	Passeri	GH1	Sylvia_atricapilla_1	27	0.976465	0.0002	0.9998
Passeriformes	Passeri	GH2	Sylvia_atricapilla_2	NA	NA	0.6659	0.3341
Passeriformes	Passeri	GH1	Sylvia_borin_1	27	0.973827	0.0002	0.9998
Passeriformes	Passeri	GH2	Sylvia_borin_2	27	0.487126	0.3371	0.6629
Passeriformes	Passeri	GH1	Sylvietta_virens_1	27	0.971661	0.0002	0.9998
Passeriformes	Passeri	GH2	Sylvietta_virens_2	27	0.487126	0.3371	0.6629
Pterocliformes	Non-passerine	GH	Syrrhaptes_paradoxus	27	0.920633	0.0002	0.9998
Passeriformes	Tyranni	GH1	Tachuris_rubrigastra_1	27	0.810844	0.1668	0.8331
Passeriformes	Tyranni	GH2	Tachuris_rubrigastra_2	27	0.972403	0.0002	0.9998
Passeriformes	Passeri	GH1	Taeniopygia_guttata_1	26	0.977944	0.0002	0.9998
Passeriformes	Passeri	GH2	Taeniopygia_guttata_2	27	0.926378	0.0635	0.9365
Procellariiformes	Non-passerine	GH	Thalassarche_chlororhynchos	27	0.928149	0.0002	0.9998
Charadriiformes	Non-passerine	GH	Thinocorus_orbignyianus	27	0.917475	0.0002	0.9998
Passeriformes	Passeri	GH2	Thryothorus_ludovicianus_2	27	0.804873	0.1668	0.8332
Passeriformes	Passeri	GH1	Tichodroma_muraria_1	27	0.976465	0.0002	0.9998
Passeriformes	Passeri	GH2	Tichodroma_muraria_2	27	0.96763	0.0002	0.9998
Coraciiformes	Non-passerine	GH	Todus_mexicanus	27	0.805638	0.0002	0.9998
Passeriformes	Passeri	GH1	Toxostoma_redivivum_1	27	0.798628	0.1669	0.8331
Passeriformes	Passeri	GH2	Toxostoma_redivivum_2	NA	NA	0.5035	0.4965
Piciformes	Non-passerine	GH	Tricholaema_leucomelas	27	0.833374	0.0002	0.9998
Trogoniformes	Non-passerine	GH	Trogon_melanurus	27	0.959355	0.0002	0.9998
Charadriiformes	Non-passerine	GH	Turnix_velox	27	0.939592	0.0002	0.9998
Passeriformes	Tyranni	GH1	Tyrannus_savana_1	27	0.7967	0.167	0.833
Passeriformes	Tyranni	GH2	Tyrannus_savana_2	27	0.976773	0.0002	0.9998
Strigiformes	Non-passerine	GH	Tyto_alba	27	0.95972	0.0002	0.9998
Bucerotiformes	Non-passerine	GH	Upupa_epops	27	0.963263	0.0002	0.9998
Charadriiformes	Non-passerine	GH	Uria_aalge	27	0.928149	0.0002	0.9998
Charadriiformes	Non-passerine	GH	Uria_lomvia	27	0.928149	0.0002	0.9998
Coliiformes	Non-passerine	GH	Urocolius_indicus	27	0.941366	0.0002	0.9998
Passeriformes	Passeri	GH1	Urocynchramus_pylzowi_1	26	0.978252	0.0002	0.9998
Passeriformes	Passeri	GH1	Vidua_chalybeata_1	26	0.977123	0.0002	0.9998
Passeriformes	Passeri	GH2	Vidua_chalybeata_2	27	0.63554	0.1702	0.8298
Passeriformes	Passeri	GH1	Vidua_macroura_1	26	0.977123	0.0002	0.9998
Passeriformes	Passeri	GH2	Vidua_macroura_2	NA	NA	0.6723	0.3277
Passeriformes	Passeri	GH1	Vireo_altiloquus_1	27	0.976465	0.0002	0.9998
Passeriformes	Passeri	GH2	Vireo_altiloquus_2	NA	NA	0.6662	0.3337
Passeriformes	Passeri	GH1	Zonotrichia_albicollis_1	26	0.978910	0.0002	0.9998
Passeriformes	Passeri	GH2	Zonotrichia_albicollis_2	27	0.965166	0.0002	0.9998
Passeriformes	Passeri	GH1	Zosterops_hypoxanthus_1	27	0.964263	0.0002	0.9998
Passeriformes	Passeri	GH2	Zosterops_hypoxanthus_2	27	0.487126	0.3371	0.6629
Passeriformes	Passeri	GH2	Zosterops_lateralis_2	27	0.487126	0.3371	0.6629
